# Complete genomic and epigenetic maps of human centromeres

**DOI:** 10.1101/2021.07.12.452052

**Authors:** Nicolas Altemose, Glennis A. Logsdon, Andrey V. Bzikadze, Pragya Sidhwani, Sasha A. Langley, Gina V. Caldas, Savannah J. Hoyt, Lev Uralsky, Fedor D. Ryabov, Colin J. Shew, Michael E.G. Sauria, Matthew Borchers, Ariel Gershman, Alla Mikheenko, Valery A. Shepelev, Tatiana Dvorkina, Olga Kunyavskaya, Mitchell R. Vollger, Arang Rhie, Ann M. McCartney, Mobin Asri, Ryan Lorig-Roach, Kishwar Shafin, Sergey Aganezov, Daniel Olson, Leonardo Gomes de Lima, Tamara Potapova, Gabrielle A. Hartley, Marina Haukness, Peter Kerpedjiev, Fedor Gusev, Kristof Tigyi, Shelise Brooks, Alice Young, Sergey Nurk, Sergey Koren, Sofie R. Salama, Benedict Paten, Evgeny I. Rogaev, Aaron Streets, Gary H. Karpen, Abby F. Dernburg, Beth A. Sullivan, Aaron F. Straight, Travis J. Wheeler, Jennifer L. Gerton, Evan E. Eichler, Adam M. Phillippy, Winston Timp, Megan Y. Dennis, Rachel J. O’Neill, Justin M. Zook, Michael C. Schatz, Pavel A. Pevzner, Mark Diekhans, Charles H. Langley, Ivan A. Alexandrov, Karen H. Miga

**Affiliations:** Department of Molecular and Cell Biology, University of California, Berkeley, Berkeley, CA, USA; Department of Genome Sciences, University of Washington School of Medicine, Seattle, WA, USA; Graduate Program in Bioinformatics and Systems Biology, University of California San Diego, La Jolla, CA, USA; Department of Biochemistry, Stanford University, Stanford, California, USA; Institute for Systems Genomics, University of Connecticut, Storrs, CT, USA; Department of Molecular and Cell Biology, University of Connecticut, Storrs, CT, USA; Sirius University of Science and Technology, Sochi, Russia; Vavilov Institute of General Genetics, Moscow, Russia; Moscow Polytechnic University, Moscow, Russia; Genome Center, MIND Institute, and Department of Biochemistry and Molecular Medicine, School of Medicine, University of California, Davis, Davis, CA, USA; Department of Biology, Johns Hopkins University, Baltimore, MD, USA; Stowers Institute for Medical Research, Kansas City, MO, USA; Department of Molecular Biology and Genetics, Johns Hopkins University, Baltimore, MD, USA; Center for Algorithmic Biotechnology, Institute of Translational Biomedicine, Saint Petersburg State University, Saint Petersburg, Russia; Genome Informatics Section, Computational and Statistical Genomics Branch, National Human Genome Research Institute, National Institutes of Health, Bethesda, MD, USA; UC Santa Cruz Genomics Institute, University of California Santa Cruz, Santa Cruz, CA, USA; Department of Computer Science, Johns Hopkins University, Baltimore, MD, USA; Department of Computer Science, University of Montana, Missoula, MT; Reservoir Genomics LLC, Oakland, CA; Howard Hughes Medical Institute, Chevy Chase, MD, USA; NIH Intramural Sequencing Center, National Human Genome Research Institute, National Institutes of Health, Bethesda, MD, USA; Department of Psychiatry, University of Massachusetts Medical School, Worcester, MA, USA; Faculty of Biology, Lomonosov Moscow State University, Moscow, Russia; Department of Bioengineering, University of California, Berkeley, Berkeley, CA, USA; Chan Zuckerberg Biohub, San Francisco, CA, USA; BioEngineering & BioMedical Sciences Department, Lawrence Berkeley National Laboratory, Berkeley, CA, USA; Institute for Quantitative Biosciences (QB3), University of California, Berkeley, Berkeley, CA, US; Department of Molecular Genetics and Microbiology, Duke University School of Medicine, Durham, NC, USA; Department of Biomedical Engineering, Johns Hopkins University, Baltimore, MD, USA; Biosystems and Biomaterials Division, National Institute of Standards and Technology, Gaithersburg, MD; Department of Computer Science and Engineering, University of California at San Diego, San Diego, CA, USA; Department of Evolution and Ecology, University of California Davis, Davis, CA, USA; Research Center of Biotechnology of the Russian Academy of Sciences, Moscow, Russia; Department of Biomolecular Engineering, University of California Santa Cruz, CA, USA

## Abstract

Existing human genome assemblies have almost entirely excluded highly repetitive sequences within and near centromeres, limiting our understanding of their sequence, evolution, and essential role in chromosome segregation. Here, we present an extensive study of newly assembled peri/centromeric sequences representing 6.2% (189.9 Mb) of the first complete, telomere-to-telomere human genome assembly (T2T-CHM13). We discovered novel patterns of peri/centromeric repeat organization, variation, and evolution at both large and small length scales. We also found that inner kinetochore proteins tend to overlap the most recently duplicated subregions within centromeres. Finally, we compared chromosome X centromeres across a diverse panel of individuals and uncovered structural, epigenetic, and sequence variation at single-base resolution across these regions. In total, this work provides an unprecedented atlas of human centromeres to guide future studies of their complex and critical functions as well as their unique evolutionary dynamics.

**One-sentence summary:** Deep characterization of fully assembled human centromeres reveals their architecture and fine-scale organization, variation, and evolution.
