## Supplemental Tables for "Complete genomic and epigenetic maps of human centromeres": Table_S3.HOR_table.tsv

#	Chromosome	SF	Old HOR name	New HOR name	Comment	Basic HOR length (mon)	Expected order*	Coords of master HOR in hg38 or contig	RM or sample contig	RM size (bp)	State	CenpA reads	Homogeneous/Divergent	Age of the new-SF HORs	Reference
1	chr1/5/19	1	D1Z7/ D5Z2/ D19Z3	S1C1/5/19H1L		6	straight or 1-2-3-4-5-(6/4-5)n-6	chr5:48216541-48217555	GJ212201.1	2,282,185	live	6,105,419	homogeneous	modern
2	chr1p	3		S3C1H2-A		11	straight	chr1:122239577-122241441	GJ211837.1	278,512	pseudo	23,360	homogeneous	modern
3	chr1p	3		S3C1H2-B		11	straight	chr1:122213255-122215119	GJ211836.1	198,076	pseudo	1,461	homogeneous	modern
4	chr1q	3		S3C1H2-C		9	1-2-3-4-5-6-7-10-11	chr1:124871079-124872607	GJ211857.1	83,495	pseudo	14,642	homogeneous	modern
5	chr1q	3		S3C1H2-D		9	1-2-3-4-5-6-7-10-11	chr1:124803483-124805011	GJ211855.1	63,597	pseudo	4,792	homogeneous	modern
6	many	5		S5C1H4d		4	straight	N/A	ABBA01017604.1		dead	‒	divergent	N/A
7	many	5		S5C1H5d		3	straight	N/A	ABBA01017605.1		dead	‒	divergent	N/A
8	many	5		S5C1H6d		2	straight	N/A	ABBA01017607.1		dead	‒	divergent	N/A
9	chr2	2	D2Z1	S2C2H1L		4	straight	chr2:92370945-92371626	GJ211860.1	1,902,412	live	1,114,799	homogeneous	modern
10	chr2q	2		S2C2H2-A		10	straight	chr2:94174974-94176683	AC026273.7		pseudo	‒	homogeneous	modern
11	chr2p	2		S2C2H2-B		10	straight	chr2:92104203-92105908	AC025223.6		pseudo	‒	homogeneous	modern
12	chr3	1	D3Z1	S01/1C3H1L		17	straight	chr3:92057633-92060525	GJ211871.1	2,102,155	live	1,163,381	homogeneous	mod/arch
13	chr3	1	D3-2	S01C3H2		10	straight	chr3:90869230-90870928	GJ211866.1	461,128	pseudo	10,584	homogeneous	archaic
14	many	1	-	S01C3/6H1d		5	straight	N/A	ABBA01004655.1		dead	‒	divergent	archaic
15	chr3/6/8/10/12	1	-	S01CMH1d		4	straight, 1-2-3(2-3)n	N/A	ABBA01004652.1		dead	‒	divergent	archaic
16	chr4	2	D4Z1	S2C4H1L		19	straight	chr4:50224464-50227694	GJ211881.1	2,031,890	live	1,233,349	homogeneous	modern
17	chr4	5		S5C4H2		13	straight	chr4:51799692-51801902	AC027271.7		pseudo	‒	homogeneous	modern
18	chr5p	1		S1C5H2		16	straight	chr5:47162035-47164754	GJ211887.1	142,630	pseudo	3,515	homogeneous	modern
19	chr5p	5		S5C5/19H5		16	straight	GJ211882.X:30593-33320	GJ211882.X	83,162	pseudo	4,815	homogeneous	modern
20	chr5p	5		S5C5H6		15	straight	chr5:46572324-46574881	GJ211883.1	227,563	pseudo	3,555	homogeneous	modern
21	chr5p	5		S5C5/19H7-A		32	straight	chr5:46877540-46882995	GJ211884.1	264,463	pseudo	9,805	homogeneous	modern
22	chr5p	5		S5C5/19H7-B		24	1-2-3-4-5-6-7-8-9-10-11-12-13-14-15-17-18-19-27-28-29-30-31-32	chr5:47131455-47135542	GJ211886.1	46,345	pseudo	4,486	homogeneous	modern
23	chr5/19	5		S5C5/19H9d		12	straight	N/A	ABBA01000242.1		dead	‒	divergent	N/A
24	chr5/19q	5		S5C5/19H4-A		17	straight	chr5:49680409-49683305	GJ211904.2	53,672	pseudo	1,799	homogeneous	modern
25	chr5/19q	5		S5C5/19H4-B		13	1-2-3-4-5-6-7-8-9-10-11-16-17	chr5:49802675-49804888	GJ211906.2	338,504	pseudo	5,566	homogeneous	modern
26	chr6	1	D6Z1	S01C6H1L		18	straight	chr6:59061279-59064335	GJ211907.1	1,276,046	live	2,228,578	homogeneous	archaic
27	chr7	1	D7Z1	S1C7H1L		6	straight	chr7:58676957-58677978	GJ211908.1	2,658,581	live	1,890,684	homogeneous	modern
28	chr7	5	D7Z2	S5C7H2		16	straight	chr7:61475644-61478377	GJ212194.1	150,232	pseudo	5,737	homogeneous	modern
29	chr8	2	D8Z2	S2C8H1L		11	straight	chr8:44838620-44840486	GJ211909.1	1,843,521	live	1,624,244	homogeneous	modern
30	chr9	2	D9Z4	S2C9H1L		7	straight	chr9:43912879-43914070	GJ211929.1	2,128,923	live	1,192,718	homogeneous	modern
31	chr10	1	D10Z1	S1C10H1L		8	straight	chr10:39965455-39966811	GJ211932.1	1,561,440	live	698,728	homogeneous	modern
32	chr10	1		S1C10H1-B		14	1-2-3-4-5-2-3-4-5-6-7-6-7-8	chr10:41512565-41514939	GJ211933.1	48,180	pseudo	26,210	homogeneous	modern
33	chr10	1		S1C10H1-C		8	straight	chr10:41587844-41589201	GJ211936.1	47,701	pseudo	110,704	homogeneous	modern
34	chr10	1		S1C10H2		18	straight	chr10:39759842-39762899	GJ211930.1	249,218	pseudo	331,795	homogeneous	modern
36	chr11	3	D11Z1	S3C11H1L		5	straight	chr11:51601811-51602659	GJ211943.1	3,251,982	live	1,476,032	homogeneous	modern
36	chr11	3		S3C11H2		12	straight	chr11:54351466-54353508	GJ211948.1	82,575	pseudo	161,983	homogeneous	modern
37	chr11	5		S5C11H4		16	straight	chr11:51080326-51083061	GJ211938.1	11,969	pseudo	73	homogeneous	modern
38	chr11	3		S3C11H3d		7	straight	N/A	AC126345.11		dead	‒	divergent	modern
39	chr12	1	D12Z3	S1C12H1L		8	straight	chr12:35158263-35159621	GJ211954.1	2,349,957	live	2,749,051	homogeneous	modern
40	chr12	1		S1C12H2		18	straight	chr12:34788008-34791064	GJ211949.1	47,204	pseudo	1,697	homogeneous	modern
41	chr12	1	-	S01C12H3d		8	1-2-3-(4-5)n-6-7-8	N/A	AEKP01211346.1		dead	‒	divergent	archaic
42	many	1	-	S1CMH3d		2	straight	N/A	ABBA01049496.1		dead	‒	divergent	modern
43	chr13/14/21	4/6		S4/6C13/14/21H1		23	straight	chr13:16,062,740-16,066,654	GJ211961.2	88,022	pseudo	1,125	homogeneous	modern
44	chr13/14/21/22	4/6		S4/6C13/14/21/22H8	not in CHM13	33	straight	chr13:16,005,713-16,011,349	GJ211955.2	22,537	pseudo	1,000	homogeneous	modern
45	chr13/14/21/22	4		S4C13/14/21/22H4	not in CHM13	17	straight	chr13:16,270,713-16,273,614	GJ211969.2	22,561	pseudo	626	homogeneous	modern
46	chr22	4		S4C22H3		16	straight	chr13:16,250,005-16,252,741	GJ211967.2	6,670	pseudo	3,571	homogeneous	modern
47	chr13/14/21/22	4		S4C13/14/21/22H9	not in CHM13	8	straight	chr13:16,256,433-16,257,800	GJ211968.2	3,245	pseudo	115	homogeneous	modern
48	chr13/14/21	5		S5C13/14/21H2		22	straight	chr13:16232992-16236750	GJ211965.2	20,670	pseudo	3,518	homogeneous	modern
49	chr22	6		S6C22H2-A		20	straight	GJ211963.X:6,262-9,686	GJ211963.X	63,535	pseudo	3,147	homogeneous	modern
50	chr22	6		S6C22H2-B		20	straight	chr13:16,131,072-16,134,497	GJ211962.2	54,133	pseudo	6,312	homogeneous	modern
51	chr13/21	2	D13Z1/ D21Z1	S2C13/21H1L		11	straight	chr13:17458158-17460027	GJ211991.2	632,586	live	1,572,599	homogeneous	modern
52	chr13/21	2		S2C13/21H1-B		13	1-2-3-4-5-6-7-8-9-10-11-8-7	FP565424.8(C):11522-13716	FP565424.8		dead	‒	homogeneous	modern
53	chr14/22	2	D14Z9/ D22Z?	S2C14/22H1L		8	straight	chr14:16,913,500-16,914,864	GJ211972.2	1,134,211	live	2,487,380	homogeneous	modern
54	chr15	2	D15Z3	S2C15H1L		11	straight	chr15:19618726-19620603	GJ212045.1	1,370,146	live	1,901,942	homogeneous	modern
55	chr15	4		S4C15H2		20	straight	chr15:17,539,102-17,542,516	GJ212042.1	855,957	pseudo	33,063	homogeneous	modern
56	chr15	4		S4C15H3-A		26	straight	chr15:17,192,862-17,197,127	GJ212036.1	415,278	pseudo	7,253	homogeneous	modern
57	chr15	4		S4C15H3-B		26	straight	chr15:17,192,862-17,197,127	GJ212036.1	415,278	pseudo	7,253	homogeneous	modern
58	chr16	1	D16Z2	S1C16H1L		10	straight	chr16:36844873-36846571	GJ212051.1	1,928,003	live	1,364,770	homogeneous	modern
59	chr16p	2		S2C16H2-A		12	straight	chr16:34259540-34261580	ABBA01017803.1		pseudo	‒	homogeneous	modern
60	chr16p	2		S2C16H2-B		12	straight	AC073442.2(C):94,344-96,387	GJ212046.1	23,302	pseudo	1,052	homogeneous	modern
61	many	2		S2CMH4d			straight	N/A	ABBA01002122.1		dead	‒	divergent	modern
62	many	2		S02CMH2d		7	not clear**	N/A	ABBA01017803.1		dead	‒	divergent	archaic
63	chr17	3	D17Z1	S3C17H1L		16	straight	GJ212054.X:506856-509570	GJ212054.X	3,371,615	live	1,175,357	homogeneous	modern
64	chr17	3	D17Z1-B	S3C17H1-B		14	straight	chr17:22876340-22878717	GJ212053.1	381,239	pseudo	131,078	homogeneous	modern
65	chr17	3	D17Z1-C	S3C17H1-C		14	straight	chr17:26575895-26578276	GJ212055.1	49,431	pseudo	260,307	homogeneous	modern
66	chr17	3		S3C17H2d		10	straight	chr17:26633339-26635029	ABBA01004489.1		dead	‒	divergent	archaic?
67	chr18	2	D18Z1	S2C18H1L		12	straight	chr18:16302582-16304616	GJ212062.1	4,763,584	live	806,190	homogeneous	modern
68	chr18p	2		S2C18H2-A		10	straight	chr18:15543281-15544981	GJ212060.1	319,478	pseudo	39,230	homogeneous	modern
69	chr18q	2		S2C18H2-B		10	straight	chr18:20642129-20643827	GJ212066.1	93,042	pseudo	5,616	homogeneous	modern
70	chr18q	2		S2C18H2-D		11	1-2/4-5-6-7-8-9-10-5-6-7/10	chr18:20711452-20713321	GJ212067.1	39,636	pseudo	1,129	homogeneous	modern
71	chr18q	2		S2C18H2-E		9, 11	2-3-4-5-6-7-8-9-10 1-2/x-x/2-3-4-5-6-7-8-9-10	GJ212071.X:12489-14361	GJ212071.X	21,409	pseudo	266	homogeneous	modern
72	chr20	2	D20Z2	S2C20H1L		16	straight	chr20:26690532-26693250	GJ212093.1	1,886,394	live	1,028,819	homogeneous	modern
73	chr20	2		S2C20H2		8	straight	chr20:26445983-26447341	GJ212091.1	150,723	pseudo	17,666	homogeneous	modern
74	chr20	2		S02C20H3		11	straight	chr20:28510457-28512334	GJ212095.1	47,956	pseudo	10,395	homogeneous	archaic
75	chr20	4		S4C20H4		11	straight	chr20:28,664,720-28,666,591	GJ212105.1	80,766	pseudo	1,315	homogeneous	modern
76	chr20	2		S2C20H5d		6	not clear**	N/A	AUXG01000468.1		dead	‒	divergent	modern
77	chr20	5		S5C20H6		8	straight	chr20:30117682-30119048	GJ212117.1	120,944	pseudo	986	homogeneous	modern
78	chr20	4		S4C20H7		18	straight	chr20:31826157-31829231 (T2T v1.0 assembly)	chr20:31826157-31829231 (T2T v1.0 assembly)		pseudo	739	homogeneous	modern
79	chr20	4		S4C20H8		26	straight	chr20:31897957-31902401 (T2T v1.0 assembly)	chr20:31897957-31902401 (T2T v1.0 assembly)		pseudo	739	homogeneous	modern
80	chrX	3	DXZ1	S3CXH1L		12	straight	chrX:59114764-59116819	GJ212192.1	3,806,963	live	1,314,380	homogeneous	modern
81	chrY	4	DYZ3	S4CYH1L		34	straight	chrY:10,402,853-10,408,637	GJ212193.1	227,095	live	‒	homogeneous	modern
	*Note on monomer numbering: Mind that not all HORs in our annotation are supposed to have a straight numbering (1, 2, 3, 4, 5, ..n). Some HORs that belong to sister HOR families marked with letter indices (e.g. S1C10H1-B) are expected to have non-straight numbering (for rationale see Uralsky 2019).
	**Note on monomer order in divergent HORs: in some cases the HOR copies are so ruined that it is not possible to establish the consensus monomer order, only the number of different monomers in an array is clear. So, we can state the "Basic HOR length",but not the "Expected order".
