## Supplemental Tables for "Complete genomic and epigenetic maps of human centromeres": Table_S5.AS_in_arms.tsv

Chrom	Start	End	HOR or monomer	Strand	RM	Length (bp)	Comment
chr1	82071352	82071468	Ea	+	Yes	116
chr1	103897875	103911728	Aa	+	Yes	13,853
chr1	103904899	103904943	S1C10H1L.8	+	Yes	44
chr1	222446203	222446266	Oa	+	Yes	63
chr10	704669	704767	Ga	-	Yes	98
chr10	17671711	17671865	Ja	+	Yes	154
chr10	73810727	73811065	Aa	+	Yes	338
chr11	6868857	6869027	J3	+	Yes	170
chr11	6868858	6869026	S01C12H3d.5	+	Yes	168
chr11	40681544	40681644	Aa,Ca	-	Yes	100
chr11	85367724	85367808	S5C1qH6d.1	-	Yes	84
chr12	107816847	107821556	Pa/Ta	-	No	4,709
chr13	23301634	23304596	Qa	+	Yes	2,962
chr13	24399383	24408947	Pa/Ta	-	No	9,564
chr13	77296814	77296934	Ea	-	Yes	120
chr14	46934434	46934576	Ea	+	Yes	142
chr15	26453855	26453902	Ia	+	No	47
chr15	47666474	47666552	Ea	+	No	78
chr15	57606990	57607188	R2,Ga	+	Yes	198
chr15	92254589	92254869	Ea	+	Yes	280
chr18	6192371	6192467	Qa	+	No	96
chr18	62708130	62708155	S1C1/5/19H1L.1	-	No	25
chr19	6808137	6808744	Ea	+	Yes	607
chr19	13600488	13600552	Fa	+	No	64
chr19	48863280	48863334	Ja	-	No	54
chr2	32262448	32262560	Ca	+	Yes	112
chr2	32902612	32902709	Fa	-	Yes	97
chr2	70443163	70443328	R2,J3	+	Yes	165
chr2	70443270	70443322	S01C3/6H1d.5	+	Yes	52
chr2	114809339	114809448	R1	+	Yes	109
chr2	132644384	132652220	Ga	+	Yes	7,836
chr2	132652221	132655859	R1/R2	+	Yes	3,638
chr2	132652298	132655859	S5C1qH6d	+	Yes	3,561	old cen
chr2	132658463	132666339	S5C1qH6d	+	Yes	7,876	old cen
chr2	132672863	132683005	S02CMH2d	+	Yes	10,142	old cen
chr2	132683054	132685964	Ha	-	Yes	2,910
chr2	152714628	152714677	Ca	+	Yes	49
chr2	156424567	156424614	Ha	-	Yes	47
chr2	190108945	190109184	Ja	-	Yes	239
chr2	238156956	238157004	Ia	-	Yes	48
chr20	4776451	4776744	Ta	-	No	293
chr20	9204768	9204826	Fa	-	Yes	58
chr22	22576290	22582117	Ea	+	Yes	5,827
chr3	81000836	81023418	Aa	-	Yes	22,582
chr3	102663597	102663927	Qa,Ea	-	Yes	330
chr3	128382705	128396944	Fa,Ea	-	Yes	14,239
chr3	182337401	182337538	Ea	+	Yes	137
chr3	189923625	189923793	Ea	+	Yes	168
chr4	7898149	7898281	Ea	+	Yes	132
chr4	8322039	8322634	Ca	+	Yes	595
chr4	12253529	12269425	Aa	-	Yes	15,896
chr4	62346373	62346552	Fa,Ia	+	Yes	179
chr4	66765162	66785381	Ca/Ja	-	Yes	20,219
chr4	70841679	70844275	S1C12H2	-	Yes	2,596
chr4	70841681	70844272	J1/J2	-	Yes	2,591	S1C12H2
chr4	80830375	80830488	Ha	-	Yes	113
chr4	114792473	114792673	Ea	+	Yes	200
chr4	138899380	138899472	S4C15H2.15	-	Yes	92
chr5	23993102	24013203	Aa	+	Yes	20,101
chr5	100703046	100703155	Ha	+	Yes	109
chr5	143840657	143840850	S5C1qH5d	+	Yes	193
chr5	161568893	161569004	Aa	+	Yes	111
chr5	161691942	161692050	Fa	-	Yes	108
chr6	34404162	34404301	Fa	+	Yes	139
chr7	1631479	1631786	Ha	+	Yes	307
chr8	75979046	75979083	Ga	-	Yes	37
chr8	133987743	133987834	Fa	+	Yes	91
chrX	234043	234150	Ia	+	Yes	107
chrX	19684217	19684386	Ia	+	Yes	169
