## Supplemental Tables for "Complete genomic and epigenetic maps of human centromeres": Table_S6.Inversions_HOR_dHOR_mon.tsv

Chrom	Start	End	Mon_switch	Strand_switch	Gap (bp)	cenSat_Annotation	Comment (manual curation)
chr1	124130655	124130716	J2/J1	+/-	0	hor_1_5(S1C1/5/19H1L)	cen1 inversion left breakpoint
chr1	125858833	125858894	J2/J2	-/+	0	hor_1_5(S1C1/5/19H1L)	cen1 inversion right breakpoint
chr3	90888536	90888597	J3/J3	-/+	0	hor_3_1(S1C3H2)	cen3 inversion left breakpoint (S01C3H2, error in СenSat annotation)
chr3	91143197	91143289	J2/J4	+/-	31	hor_3_1(S1C3H2)	cen3 inversion right breakpoint (S01C3H2, error in СenSat annotation)
chr16	37836634	37836702	D2/D2	+/-	7	hor_16_3(S2C16pH2-B/A)	cen16 inversion left breakpoint. This is a true new inversion in S2C16H2-B. The right breakpoint is at L1 border or HOR border.
chr20	26403593	26403717	D2/D1	+/-	63	hor_20_1(S2C20H2)	cen20 inversion left breakpoint
chr20	26925560	26925621	D1/D1	-/+	0	hor_20_1(S2C20H2)	cen20 inversion right breakpoint, almost coincides with HOR border (with S2C20H1L)
chr1	126740213	126740404	R2/R2	-/+	130	dhor_1_1(SF5)	S5C1qH4d
chr1	126744134	126744206	D4/R2	+/-	11	dhor_1_1(SF5)	S5C1qH4d
chr1	126758423	126758484	R2/R2	-/+	0	dhor_1_2(SF5)	S5C1qH5d
chr2	95002526	95002643	D1/D1	-/+	56	dhor_2_2(SF2)	S2CMH4d
chr3	90784762	90784823	J3/J3	-/+	0	dhor_3_2(SF1)	one mon inv
chr3	90784762	90784931	J3/J4	+/-	108	dhor_3_2(SF1)	one mon inv
chr5	50464730	50464791	D3/R2	+/-	0	dhor_5_2(SF5)	S5C1qH5d
chr12	34583234	34583337	J4/J4	+/-	42	dhor_12_3(SF1)	S01C12H3d
chr12	37224753	37224833	J4/J4	-/+	19	dhor_12_7(SF1)	S01C12H3d
chr12	37287076	37287260	R2/R2	+/-	123	dhor_12_8(SF5)	S5C1qH5d
chr12	37332446	37332513	R2/R2	-/+	6	dhor_12_8(SF5)	S5C1qH5d
chr18	21123148	21123218	D1/D2	+/-	9	dhor_18_3(SF2)	SF2
chr7	58145496	58145557	D2/Ga	+/-	0	mon_7_3	SF4
chr7	58138646	58138725	Ga/Ga	-/+	18	mon_7_3	SF4
chr7	58171375	58171500	Ga/Ga	+/-	64	mon_7_3	SF4
chr7	58236474	58236552	Ga/Ga	-/+	17	mon_7_3	SF4
chr7	59578751	59578885	Ga/Ga	+/-	73	mon_7_4	SF4
chr7	60086405	60086539	Ga/Ga	+/-	73	mon_7_6	SF4
chr10	39491886	39491961	Ga/Ga	+/-	14	mon_10_1	SF4
chr12	37570545	37570606	Ga/Ga	+/-	0	mon_12_6	SF4
chr13	11950352	11950413	Ga/Ga	+/-	0	mon_13_2	SF4
chr13	12067568	12067649	Ga/Ga	+/-	20	mon_13_3	SF4
chr13	12125726	12125806	Ga/Ga	-/+	19	mon_13_4	SF4
chr13	12440975	12441036	Ga/Ga	-/+	0	mon_13_5	SF4
chr13	12444775	12444900	Ga/Ga	+/-	64	mon_13_5	SF4
chr13	12453727	12453807	Ga/Ga	-/+	19	mon_13_5	SF4
chr13	13682080	13682161	Ga/Ga	-/+	20	mon_13_7	SF4
chr13	13798145	13798226	Ga/Ga	+/-	20	mon_13_9	SF4
chr13	13977966	13978027	Ga/Ga	+/-	0	mon_13_10	SF4
chr14	6193474	6193535	Ga/Ga	+/-	0	mon_14_1	SF4
chr14	6365594	6365675	Ga/Ga	+/-	20	mon_14_2	SF4
chr14	6483484	6483564	Ga/Ga	-/+	19	mon_14_4	SF4
chr14	7622939	7623019	Ga/Ga	-/+	19	mon_14_6	SF4
chr14	7631842	7631967	Ga/Ga	+/-	64	mon_14_6	SF4
chr14	7635706	7635767	Ga/Ga	-/+	0	mon_14_6	SF4
chr14	7956416	7956496	Ga/Ga	-/+	19	mon_14_7	SF4
chr14	8013880	8013961	Ga/Ga	+/-	20	mon_14_8	SF4
chr14	8116397	8116458	Ga/Ga	+/-	0	mon_14_9	SF4
chr14	9049572	9049633	Ga/Ga	+/-	0	mon_14_11	SF4
chr14	9302048	9302129	Ga/Ga	+/-	20	mon_14_12	SF4
chr14	9423680	9423760	Ga/Ga	-/+	19	mon_14_13	SF4
chr14	9609501	9609627	Ga/Ga	+/-	65	mon_14_14	SF4
chr14	9800134	9800263	Ga/Ga	+/-	68	mon_14_16	SF4
chr14	9802899	9802972	Ga/Ga	-/+	12	mon_14_16	SF4
chr15	14655887	14655948	Ga/Ga	+/-	0	mon_15_1	SF4
chr15	14800686	14800767	Ga/Ga	+/-	20	mon_15_2	SF4
chr15	14968894	14968974	Ga/Ga	-/+	19	mon_15_4	SF4
chr15	15526793	15526919	Ga/Ga	+/-	65	mon_15_6	SF4
chr15	15735895	15735973	Ga/Ga	-/+	17	mon_15_7	SF4
chr15	16380420	16380481	Ga/Ga	+/-	0	mon_15_10	SF4
chr15	16569822	16569883	Ga/Ga	+/-	0	mon_15_11	SF4
chr16	35680087	35680148	Ga/Ga	-/+	0	mon_16_4	SF4
chr20	29869362	29869435	Ga/Ga	-/+	12	mon_20_5	SF4
chr20	29884337	29884463	Ga/Ga	+/-	65	mon_20_5	SF4
chr20	29896725	29896804	Ga/Ga	-/+	18	mon_20_5	SF4
chr20	30834761	30834839	Ga/Ga	-/+	17	mon_20_9	SF4
chr20	31646505	31646722	Ga/Ga	-/+	156	mon_20_13	SF4
chr20	31720944	31721025	Ga/Ga	+/-	20	mon_20_14	SF4
chr21	9076654	9076715	Ga/Ga	+/-	0	mon_21_2	SF4
chr21	9193428	9193509	Ga/Ga	+/-	20	mon_21_3	SF4
chr21	9251552	9251632	Ga/Ga	-/+	19	mon_21_4	SF4
chr21	9577315	9577376	Ga/Ga	-/+	0	mon_21_5	SF4
chr21	9581115	9581240	Ga/Ga	+/-	64	mon_21_5	SF4
chr21	9590067	9590147	Ga/Ga	-/+	19	mon_21_5	SF4
chr21	10759532	10759612	Ga/Ga	-/+	19	mon_21_7	SF4
chr21	10875592	10875673	Ga/Ga	+/-	20	mon_21_9	SF4
chr21	11107580	11107641	Ga/Ga	+/-	0	mon_21_10	SF4
chr22	11822559	11822620	Ga/Ga	+/-	0	mon_22_7	SF4
chr22	12019656	12019737	Ga/Ga	+/-	20	mon_22_8	SF4
chr22	12146056	12146136	Ga/Ga	-/+	19	mon_22_9	SF4
chr22	12331838	12331964	Ga/Ga	+/-	65	mon_22_10	SF4
chr22	12459203	12459332	Ga/Ga	+/-	68	mon_22_12	SF4
chr22	12461967	12462040	Ga/Ga	-/+	12	mon_22_12	SF4
chr12	37608388	37608449	Ga/R2	+/-	0	mon_12_6	SF4
chr14	7969348	7969412	Ga/R2	+/-	3	mon_14_7	SF4
chr20	31489358	31489419	Ga/R2	+/-	0	mon_20_12	SF4
chr12	37649233	37649303	Ha/Ga	-/+	9	mon_12_6	SF4
chr22	16599111	16599221	D1/R1	+/-	49	mon_22_16	SF5
chr7	58158061	58158128	Ha/R2	-/+	6	mon_7_3	SF5
chr5	50121184	50121311	Ka/R2	-/+	66	mon_5_3	SF5
chrX	61120739	61120800	Ka/R2	-/+	0	mon_X_6	SF5
chr20	31328168	31328371	R1/R1	+/-	142	mon_20_11	SF5
chr5	46667687	46667748	R1/R2	+/-	0	mon_5_1	SF5
chr14	9849873	9850037	R1/R2	-/+	103	mon_14_17	SF5
chr22	12518612	12518713	R1/R2	-/+	40	mon_22_13	SF5
chrX	61120905	61121185	R2/Ca	+/-	219	mon_X_6	SF5
chr5	46616782	46616899	R2/D5	-/+	56	mon_5_1	SF5
chr12	37586298	37586492	R2/Ga	-/+	133	mon_12_6	SF5
chr13	12112809	12112873	R2/Ga	+/-	3	mon_13_4	SF5
chr15	14956160	14956224	R2/Ga	+/-	3	mon_15_4	SF5
chr21	9238629	9238693	R2/Ga	+/-	3	mon_21_4	SF5
chr11	50909339	50909400	R2/J3	-/+	0	mon_11_3	SF5
chr9	44746397	44746458	R2/R1	-/+	0	mon_9_5	SF5
chr11	50980099	50980160	R2/R1	-/+	0	mon_11_3	SF5
chr20	29822112	29822215	R2/R1	-/+	42	mon_20_4	SF5
chrX	57816293	57816401	R2/R1	+/-	47	mon_X_5	SF5
chr9	44746156	44746217	R2/R2	+/-	0	mon_9_5	SF5
chr11	55183554	55183687	R2/R2	+/-	72	mon_11_4	SF5
chr13	13693822	13693886	R2/R2	+/-	3	mon_13_7	SF5
chr14	6470565	6470629	R2/R2	+/-	3	mon_14_4	SF5
chr20	30640817	30640881	R2/R2	+/-	3	mon_20_8	SF5
chr21	10771277	10771341	R2/R2	+/-	3	mon_21_7	SF5
chrX	60950350	60950411	R2/R2	-/+	0	mon_X_6	SF5
chr7	63741599	63741745	W4/R2	+/-	85	mon_7_7	SF5
chr7	59506585	59506680	Ha/Ha	+/-	34	mon_7_4	SF6
chr7	59523539	59523620	Ha/Ha	-/+	20	mon_7_4	SF6
chr7	60141670	60141751	Ha/Ha	-/+	20	mon_7_6	SF6
chr7	60158609	60158704	Ha/Ha	+/-	34	mon_7_6	SF6
chr10	39459338	39459399	Ha/Ha	-/+	0	mon_10_1	SF6
chr11	55054153	55054278	Ha/Ha	-/+	64	mon_11_4	SF6
chr11	55129581	55129669	Ha/Ha	-/+	27	mon_11_4	SF6
chr11	55134504	55134648	Ha/Ha	+/-	83	mon_11_4	SF6
chr13	11826675	11826806	Ha/Ha	+/-	70	mon_13_1	SF6
chr13	11989265	11989396	Ha/Ha	+/-	70	mon_13_2	SF6
chr13	12421154	12421287	Ha/Ha	+/-	72	mon_13_5	SF6
chr13	13764466	13764595	Ha/Ha	+/-	68	mon_13_8	SF6
chr14	6399246	6399375	Ha/Ha	+/-	68	mon_14_3	SF6
chr14	7652214	7652347	Ha/Ha	+/-	72	mon_14_6	SF6
chr14	8080195	8080326	Ha/Ha	+/-	70	mon_14_9	SF6
chr14	8279651	8279782	Ha/Ha	+/-	70	mon_14_10	SF6
chr14	8950237	8950368	Ha/Ha	+/-	70	mon_14_11	SF6
chr14	9100164	9100296	Ha/Ha	+/-	71	mon_14_11	SF6
chr14	9367217	9367348	Ha/Ha	+/-	70	mon_14_13	SF6
chr14	9756636	9756767	Ha/Ha	+/-	70	mon_14_15	SF6
chr15	14565159	14565290	Ha/Ha	+/-	70	mon_15_1	SF6
chr15	14700440	14700571	Ha/Ha	+/-	70	mon_15_1	SF6
chr15	14860071	14860202	Ha/Ha	+/-	70	mon_15_3	SF6
chr15	15274851	15274981	Ha/Ha	+/-	69	mon_15_5	SF6
chr15	15711938	15712071	Ha/Ha	+/-	72	mon_15_7	SF6
chr15	16336682	16336813	Ha/Ha	+/-	70	mon_15_9	SF6
chr15	16475641	16475773	Ha/Ha	+/-	71	mon_15_11	SF6
chr16	35758891	35759022	Ha/Ha	+/-	70	mon_16_5	SF6
chr16	38147632	38147693	Ha/Ha	-/+	0	mon_16_6	SF6
chr16	38158812	38158908	Ha/Ha	+/-	35	mon_16_6	SF6
chr19	29941879	29941941	Ha/Ha	-/+	1	mon_19_5	SF6
chr20	29737209	29737339	Ha/Ha	+/-	69	mon_20_4	SF6
chr20	30858086	30858218	Ha/Ha	+/-	71	mon_20_9	SF6
chr20	30901988	30902057	Ha/Ha	+/-	8	mon_20_9	SF6
chr20	31667091	31667222	Ha/Ha	+/-	70	mon_20_13	SF6
chr20	31990186	31990317	Ha/Ha	+/-	70	mon_20_15	SF6
chr21	8916084	8916215	Ha/Ha	+/-	70	mon_21_1	SF6
chr21	9115225	9115356	Ha/Ha	+/-	70	mon_21_2	SF6
chr21	9557500	9557633	Ha/Ha	+/-	72	mon_21_5	SF6
chr21	10841929	10842058	Ha/Ha	+/-	68	mon_21_8	SF6
chr22	11726903	11727034	Ha/Ha	+/-	70	mon_22_7	SF6
chr22	12088789	12088921	Ha/Ha	+/-	71	mon_22_9	SF6
chrX	57760703	57760801	Ha/Ha	+/-	37	mon_X_5	SF6
chrX	57765436	57765497	Ha/Ha	-/+	0	mon_X_5	SF6
chrX	61114091	61114156	Ha/Ha	+/-	4	mon_X_6	SF6
chr12	37899757	37899818	Ha/Ka	-/+	0	mon_12_6	SF6
chr19	29998387	29998448	Ha/Ka	-/+	0	mon_19_5	SF6
chr13	13932902	13933033	Ha/Na	+/-	70	mon_13_10	SF6
chr21	11061133	11061264	Ha/Na	+/-	70	mon_21_10	SF6
chr11	48885683	48885744	Ka/Ha	-/+	0	mon_11_1	SF6
chr12	37793984	37794127	Ka/Ha	-/+	82	mon_12_6	SF6
chr14	9895036	9895167	Ka/Ha	+/-	70	mon_14_17	SF6
chr16	35694095	35694226	Ka/Ha	+/-	70	mon_16_4	SF6
chr20	29930194	29930327	Ka/Ha	+/-	72	mon_20_5	SF6
chr22	12563600	12563731	Ka/Ha	+/-	70	mon_22_13	SF6
chr11	50853751	50853812	Na/Ha	-/+	0	mon_11_3	SF6
chr12	37794346	37794453	Na/Ha	+/-	46	mon_12_6	SF6
chr14	6240747	6240878	Na/Ha	+/-	70	mon_14_1	SF6
chr22	11872670	11872801	Na/Ha	+/-	70	mon_22_7	SF6
chr11	55052906	55053020	Oa/Ha	+/-	53	mon_11_4	SF6
chrX	57633169	57633474	Ja/Ka	+/-	244	mon_X_5	SF7
chr11	50784922	50784983	Ka/Ba	+/-	0	mon_11_3	SF7
chr5	46562392	46562538	Ka/Ka	-/+	85	mon_5_1	SF7
chr12	37782951	37783088	Ka/Ka	+/-	76	mon_12_6	SF7
chr12	37866628	37866743	Ka/Ka	-/+	54	mon_12_6	SF7
chr12	37866628	37866912	Ka/Ka	+/-	223	mon_12_6	SF7
chr12	37909171	37909306	Ka/Ka	-/+	74	mon_12_6	SF7
chr11	54727205	54727351	Ka/Na	+/-	85	mon_11_4	SF7
chr11	54996961	54997022	Ka/Oa	-/+	0	mon_11_4	SF7
chr12	34469616	34469733	Na/Ka	-/+	56	mon_12_2	SF7
chr12	37908182	37908243	Na/Ka	+/-	0	mon_12_6	SF7
chr12	37916181	37916242	Oa/Ka	+/-	0	mon_12_6	SF7
chr10	39286880	39286941	Ba/Na	-/+	0	mon_10_1	SF8
chr11	55008738	55008799	Ba/Na	-/+	0	mon_11_4	SF8
chr7	63910201	63910262	Ba/Oa	-/+	0	mon_7_7	SF8
chr10	39209707	39209807	Ca/Na	+/-	39	mon_10_1	SF8
chr16	34444775	34444836	Ca/Oa	+/-	0	mon_16_2	SF8
chr7	63897285	63897346	Na/Ba	-/+	0	mon_7_7	SF8
chr6	62625679	62626048	Na/Na	+/-	308	mon_6_5	SF8
chr7	64014798	64014865	Na/Na	-/+	6	mon_7_7	SF8
chr10	39317925	39318080	Na/Na	+/-	94	mon_10_1	SF8
chr11	50707531	50707675	Na/Na	+/-	83	mon_11_3	SF8
chr11	54684612	54684691	Na/Na	-/+	18	mon_11_4	SF8
chr5	46163824	46163887	Na/Oa	+/-	2	mon_5_1	SF8
chr5	46434769	46434921	Na/Oa	-/+	91	mon_5_1	SF8
chr7	59399616	59399721	Na/Oa	+/-	44	mon_7_4	SF8
chr7	60256732	60256858	Na/Oa	-/+	65	mon_7_6	SF8
chr7	60341548	60341636	Na/Oa	-/+	27	mon_7_6	SF8
chr7	63902101	63902235	Na/Oa	+/-	73	mon_7_7	SF8
chr7	63955434	63955709	Na/Oa	+/-	214	mon_7_7	SF8
chr10	39107644	39107729	Na/Oa	-/+	24	mon_10_1	SF8
chr11	50836590	50836738	Na/Oa	+/-	87	mon_11_3	SF8
chr11	54891478	54891539	Na/Oa	-/+	0	mon_11_4	SF8
chr11	55002557	55002693	Na/Oa	+/-	75	mon_11_4	SF8
chr16	32952907	32952995	Na/Oa	-/+	27	mon_16_1	SF8
chr16	34557681	34557785	Na/Oa	+/-	43	mon_16_2	SF8
chrX	57640487	57640549	Na/Oa	-/+	1	mon_X_5	SF8
chrX	57666981	57667106	Na/Oa	+/-	64	mon_X_5	SF8
chrX	57690169	57690253	Na/Oa	-/+	23	mon_X_5	SF8
chr16	33002960	33003021	Oa/Ca	+/-	0	mon_16_1	SF8
chr5	46443429	46443505	Oa/Na	+/-	15	mon_5_1	SF8
chr5	46452694	46452761	Oa/Na	-/+	6	mon_5_1	SF8
chr5	46485929	46486005	Oa/Na	+/-	15	mon_5_1	SF8
chr6	58271934	58272093	Oa/Na	-/+	98	mon_6_2	SF8
chr6	62475852	62476011	Oa/Na	-/+	98	mon_6_4	SF8
chr7	59424353	59424479	Oa/Na	-/+	65	mon_7_4	SF8
chr7	60273015	60273118	Oa/Na	+/-	42	mon_7_6	SF8
chr7	63998983	63999123	Oa/Na	+/-	79	mon_7_7	SF8
chr7	64090336	64090432	Oa/Na	+/-	35	mon_7_7	SF8
chr7	64123683	64123791	Oa/Na	+/-	47	mon_7_7	SF8
chr11	50645931	50645993	Oa/Na	+/-	1	mon_11_3	SF8
chr11	50699177	50699238	Oa/Na	-/+	0	mon_11_3	SF8
chr11	50800841	50800902	Oa/Na	-/+	0	mon_11_3	SF8
chr11	54798053	54798163	Oa/Na	+/-	49	mon_11_4	SF8
chr11	54817755	54817816	Oa/Na	-/+	0	mon_11_4	SF8
chr11	54950818	54950879	Oa/Na	-/+	0	mon_11_4	SF8
chr11	54953499	54953650	Oa/Na	+/-	90	mon_11_4	SF8
chr11	55015573	55015634	Oa/Na	+/-	0	mon_11_4	SF8
chr16	32919732	32919835	Oa/Na	+/-	42	mon_16_1	SF8
chr16	34494801	34494889	Oa/Na	-/+	27	mon_16_2	SF8
chr6	62654982	62655043	Oa/Oa	-/+	0	mon_6_5	SF8
chr7	59427579	59427640	Oa/Oa	+/-	0	mon_7_4	SF8
chr7	59429103	59429168	Oa/Oa	-/+	4	mon_7_4	SF8
chr7	60252046	60252111	Oa/Oa	-/+	4	mon_7_6	SF8
chr7	60253572	60253633	Oa/Oa	+/-	0	mon_7_6	SF8
chr7	63890099	63890160	Oa/Oa	+/-	0	mon_7_7	SF8
chr7	63971393	63971461	Oa/Oa	-/+	7	mon_7_7	SF8
chr10	39211414	39211480	Oa/Oa	-/+	5	mon_10_1	SF8
chr11	48867803	48867864	Oa/Oa	+/-	0	mon_11_1	SF8
chr11	50758962	50759034	Oa/Oa	-/+	11	mon_11_3	SF8
chr11	54757399	54757468	Oa/Oa	-/+	8	mon_11_4	SF8
chr11	54837653	54837717	Oa/Oa	+/-	3	mon_11_4	SF8
chr11	54938652	54938713	Oa/Oa	+/-	0	mon_11_4	SF8
chr11	55031301	55031362	Oa/Oa	-/+	0	mon_11_4	SF8
chr12	37916181	37916381	Oa/Oa	-/+	139	mon_12_6	SF8
chr12	38541782	38541860	Oa/Oa	+/-	17	mon_12_7	SF8
chrX	57708302	57708363	Oa/Oa	+/-	0	mon_X_5	SF8
chr8	46887982	46888075	Ba/Ba	-/+	32	mon_8_11	SF9-18
chr7	60399142	60399281	Ca/Ca	+/-	78	mon_7_6	SF9-18
chr7	60405137	60405215	Ca/Ca	-/+	17	mon_7_6	SF9-18
chr8	44153049	44153344	Ca/Ca	+/-	234	mon_8_1	SF9-18
chr8	44178955	44179068	Ca/Ca	+/-	52	mon_8_1	SF9-18
chr10	39129025	39129227	Ca/Ca	+/-	141	mon_10_1	SF9-18
chr10	39136302	39136363	Ca/Ca	-/+	0	mon_10_1	SF9-18
chrX	57629298	57629359	Ca/Ca	+/-	0	mon_X_5	SF9-18
chrX	57629298	57629496	Ca/Ca	-/+	137	mon_X_5	SF9-18
chr16	38418100	38418172	Ja/Ja	+/-	11	mon_16_8	SF9-18
chrX	61228692	61228755	Ja/Ja	-/+	2	mon_X_6	SF9-18
chrX	61228845	61228959	Ja/Ja	+/-	53	mon_X_6	SF9-18
