## Supplemental Tables for "Complete genomic and epigenetic maps of human centromeres": Table_S8.cen6_primate_dating.xls

### Sheet: Chr6_reg_corr2t
Region correspondence for primate centromere 6
Chr6
	HS	PT	GGO	Pabo	Nle	Mmul
ABC
ABC6p
	T2T CHM13 v1.0	NW_019932813		|NW_019937219	NC_044402	NC_041757
	chr6:57179001-57548000 (s3)	1176001-1552000 (inv)		57844001-58300000	58233001-58537000 (inv) (part)	111869001-112252000 (inv) (d1)
		897001-948000 (s5)	NW_022149053
		NW_019932985 (Chr Unk)	1-87000 (part)
		1-42000 (s6)	NW_022149051
		NW_019932799 (Chr3)	1-71000 (part) (inv)
		1-51000 (s7)	SRLZ01006095
		NW_019933443 (Chr Unk)	1925001-2035000 (part)
		1-88000 (s8)
abc6q
	T2T CHM13 v1.0	NF	NW_022149050	NO DATA	NC_044383	NC_041757
	chr6:61414001-61777000 (s3)		53001-115000 (part)		68448001-68686000 (part) (s12)	111866001-112252000 (inv)
			NW_022149053
			1-86000 (part)
			NW_022149054
			1-56000 (part)
D
D6p
	T2T CHM13 v1.0	NW_019932813		|NW_019937219		NC_041757
	chr6:57805001-58105000 (s2)	239001-580000 (s9)		58423001-58614000 (part)		111477001-111774000 (inv) (d1)
		1451001-1567000 (s10)
d6q
	T2T CHM13 v1.0	NW_019932814	NW_022149054	NO DATA	NC_044383	NC_041757
	chr6:61887001-62187000	1-30000 (part)	155001-211000 (part) (s11)		68786001-69065000 (part) (s12)	111775001-111478000 (inv) (d1)
			251001-556000 (s11)
E
Einv
	T2T CHM13 v1.0	NW_019932813				NC_041757
	chr6:58105001-58239000	103001-239000 (inv)				111327001-111454000 (d1)
	(4K dup(*))
e6q
	T2T CHM13 v1.0	NW_019932814	NW_022149054	NO DATA	NC_044383	NC_041757
	chr6:62216001-62345000 (inv)	61001-164000	586001-715000		69068001-69196000 (part) (s12)	111327001-111454000 (d1)
F
F6p
	T2T CHM13 v1.0	NW_019932813				ABSENT
	chr6:58236001-58278000 (s4):	56001-97000 (***)
	chr6:58236001-58244000 (AS-)
	chr6:58244001-58278000 (AS+)
f6q
	T2T CHM13 v1.0	NW_019932814	NW_022149054	NO DATA	NF	ABSENT
	chr6:62439001-62485000 (s4):	252001-301000	811K-860000
	chr6:62439001-62447000 (AS-)	252001-271000 (AS-)	811K-818000 (AS-)
	chr6:62447001-62485000 (AS+)	271001-301000 (AS+)	818K-860000 (AS+)
Comment
coordinates are given to 1Kb resolution
(*) duplication 4Kb in this point
(**) appoximate point (deleted orthology?, lost orthology?)
(***) more AS in PT, till to J3J4J5J6 HOR domain
(s1) region defined by Einv/6q(tig00018075) correspondence
(s2) syntheny in chr6v10
(s3) syntheny in chr6v10
(s4) syntheny in chr6v10
(s5) second synthenic region (part)
(s6) third synthenic region (part)
(s7) fourth synthenic region (part)
(s8) fourth synthenic region (part), includes inter C-D insert sequence
(s9) includes inter C-D insert sequence, ends due to gap, also includes unresolved gap
(s10) second synthenic region (part), large gap on the right
(s11) duplicated in NW_022149054 (possible error of assembly)
(s12) true per chromosomal orthology cannot be guaranteed
(AS-) no alpha-satellite
(AS+) alpha-satellite
(inv) inverted with respect to chr6v10 direction
(part) covers only a part of the region
(d1) no duplication of Chr6(HS) pricentromeric region, orthology both to Chr6p and Chr6q
HS - Homo sapiens
PT - Pan troglodytes
GGO - Gorilla gorilla
Pabo - Pongo abelii
Nle - Nomascus leucogenys
Mmul - Macaca mulatta
