## Supplemental Tables for "Complete genomic and epigenetic maps of human centromeres": Table_S11.StV10.tsv

chr1:121796229-126300656	number of HORs	event
total	2059
S1C1/5/19H1L.1-5(_6/4_5){n}-6	1379	ins(_6/4_5){n}
S1C1/5/19H1L.1-3(_6/4_5){n}-6	259	del4, ins(_6/4_5){n}
S1C1/5/19H1L.1-6	77	basic
S1C1/5/19H1L.1-5(_6/4_5){n}_6/4_S1C16H1L.5(_6/4_5){n}-6	36
S1C1/5/19H1L.1-4_S1C16H1L.5(_6/4_5){n}-6	34
S1C1/5/19H1L.5(_6/4_5){n}-6	25
S1C1/5/19H1L.1-3_6	20
S1C1/5/19H1L.1-5(_6/4_5){n}_4-5(_6/4_5){n}-6	19
S1C1/5/19H1L.1-2_5-6	14
S1C1/5/19H1L.1-5(_6/4_5){n}_6/2_3-5(_6/4_5){n}-6	14
S1C1/5/19H1L.1-5(_6/4_5){n}_2-5(_6/4_5){n}-6	13
S1C1/5/19H1L.1-5(_6/4_5){n}_6/4_S1C16H1L.5(_6/4_5){n}_6	10
S1C1/5/19H1L.1-2_5(_6/4_5){n}-6	9
S1C1/5/19H1L.1-4_5/3(_6/4_5){n}-6	8
S1C1/5/19H1L.1_2/4_5(_6/4_5){n}-6	6
S1C1/5/19H1L.1-5(_6/4_5){n}_6/4	6
S1C1/5/19H1L.1-5_6/2_3(_6/4_5){n}-6	6
S1C1/5/19H1L.1-3(_6/4_5){n}_6/2_3-5(_6/4_5){n}-6	6
S1C1/5/19H1L.1-2_5_4-5(_6/4_5){n}-6	5
S1C1/5/19H1L.1-3(_6/4_5){n}_4-6	5
S1C1/5/19H1L.1-5(_6/4_5){n}_S1C16H1L.4	4
S1C1/5/19H1L.1(_6/4_5){n}-6	3
S1C1/5/19H1L.1-4	3
S1C1/5/19H1L.1-5_4-5(_6/4_5){n}-6	3
S1C1/5/19H1L.1-5_6/4_S1C16H1L.5(_6/4_5){n}-6	3
S1C1/5/19H1L.1-5(_6/4_5){n}_6/2_3(_6/4_5){n}-6	3
S1C1/5/19H1L.1-3(_6/4_5){n}_6/4	3
S1C1/5/19H1L.1-3(_6/4_5){n}_2-3(_6/4_5){n}-6	3
S1C1/5/19H1L.1-5(_6/4_5){n}_6/4_5/3_4-5(_6/4_5){n}-6	3
S1C1/5/19H1L.1/5_2/6	2
S1C1/5/19H1L.1-5(_6/4_5){n}_6/4_5/1_2-5(_6/4_5){n}-6	2
S1C1/5/19H1L.1-5(_6/4_5){n}_4-5(_6/4_5){n}_6	2
S1C1/5/19H1L.1-5(_6/4_5){n}_6/4_3-5(_6/4_5){n}-6	2
S1C1/5/19H1L.1-3(_6/4_5){n}_6/4_3-5(_6/4_5){n}-6	2
S1C1/5/19H1L.1/5(_6/4_5){n}-6	2
S1C1/5/19H1L.1-5(_6/4_5){n}_2_5(_6/4_5){n}-6	2
S1C1/5/19H1L.1-5(_6/4_5){n}_2_3/5(_6/4_5){n}-6	2
S1C1/5/19H1L.3-5(_6/4_5){n}-6	2
S1C1/5/19H1L.1-5(_6/4_5){n}_2-3(_6/4_5){n}-6	2
S1C1/5/19H1L.1-5(_6/4_5){n}_2-6	2
S1C1/5/19H1L.1-5_2-5(_6/4_5){n}_6/2_3-5(_6/4_5){n}-6	2
S1C1/5/19H1L.1-5(_6/4_5){n}_6/2_3-5(_6/4_5){n}_6/2_3-5(_6/4_5){n}-6	2
S1C1/5/19H1L.1-3(_6/4_5){n}_6/2_3-6	2
S1C1/5/19H1L.1-2_5_6/4	2
S1C1/5/19H1L.1-5(_6/4_5){n}_6/2_3-5(_6/4_5){n}_6	2
S1C1/5/19H1L.1-2_5(_6/4_5){n}_6/4	2
S1C1/5/19H1L.1-5_2/6	2
S1C1/5/19H1L.6/4_5-6	1
S1C1/5/19H1L.1-5(_6/4_5){n}_2-3_6	1
S1C1/5/19H1L.1-5(_6/4_5){n}_6/4_S1C16H1L.5(_6/4_5){n}_2-3_6	1
S1C1/5/19H1L.1-5(_6/4_5){n}_6/4_S1C16H1L.5(_6/4_5){n}_6/4_S1C16H1L.5(_6/4_5){n}_6/4_S1C16H1L.5_6/4_S1C16H1L.5(_6/4_5){n}_2/6	1
S1C1/5/19H1L.1(_6/4_5){n}_6/4_S1C16H1L.5_6/4_S1C16H1L.5(_6/4_5){n}_6/4_S1C16H1L.5(_6/4_5){n}_S1C16H1L.4_5(_6/4_5){n}_6/4_S1C16H1L.5(_6/4_5){n}-6	1
S1C1/5/19H1L.1-5(_6/4_5){n}_2/6	1
S1C1/5/19H1L.1-3_6/4_S1C16H1L.5_6	1
S1C1/5/19H1L.1-5(_6/4_5){n}_4-5(_6/4_5){n}_6/4_3-5(_6/4_5){n}-6	1
S1C1/5/19H1L.5_6/4_3-5(_6/4_5){n}-6	1
S1C1/5/19H1L.1-5(_6/4_5){n}_6/4_3-5(_6/4_5){n}_2_5-6	1
S1C1/5/19H1L.1-5(_6/4_5){n}_4-5(_6/4_5){n}_6/4_3-5(_6/4_5){n}_6	1
S1C1/5/19H1L.1-5(_6/4_5){n}_6/4_3-5(_6/4_5){n}_6/4_3-5(_6/4_5){n}_6/4_3(_6/4_5){n}_6	1
S1C1/5/19H1L.1-5(_6/4_5){n}_6/4_3-5(_6/4_5){n}_6/4_3-5(_6/4_5){n}_6/4_3(_6/4_5){n}-6	1
S1C1/5/19H1L.1-5_6/4_S1C16H1L.5(_6/4_5){n}_6/4_3-5(_6/4_5){n}_6/4_3-5(_6/4_5){n}_6/4_3-5(_6/4_5){n}_6/4_3-5(_6/4_5){n}_6/4_3(_6/4_5){n}-6	1
S1C1/5/19H1L.1/3(_6/4_5){n}-6	1
S1C1/5/19H1L.1-5(_6/4_5){n}_4-5(_6/4_5){n}_4-5(_6/4_5){n}_4-5(_6/4_5){n}-6	1
S1C1/5/19H1L.1-5_4-5_4-5(_6/4_5){n}-6	1
S1C1/5/19H1L.1-3_2-3(_6/4_5){n}-6	1
S1C1/5/19H1L.1-5(_6/4_5){n}_2/4_5(_6/4_5){n}-6	1
S1C1/5/19H1L.1-5_2-5(_6/4_5){n}-6	1
S1C1/5/19H1L.1-3(_6/4_5){n}_2-4	1
S1C1/5/19H1L.1-5(_6/4_5){n}_4-6	1
S1C1/5/19H1L.1-5(_6/4_5){n}_S1C16H1L.4_5(_6/4_5){n}_6	1
S1C1/5/19H1L.1-3(_6/4_5){n}_6/4_S1C16H1L.5(_6/4_5){n}-6	1
S1C1/5/19H1L.1-5	1
S1C1/5/19H1L.1-3_6/4_S1C16H1L.5(_6/4_5){n}-6	1
S1C1/5/19H1L.1-5(_6/4_5){n}_6/4_S1C16H1L.5(_6/4_5){n}_6/4_S1C16H1L.5(_6/4_5){n}-6	1
S1C1/5/19H1L.1-5(_6/4_5){n}_2-3(_6/4_5){n}_2-3(_6/4_5){n}-6	1
S1C1/5/19H1L.1-3(_6/4_5){n}-4-5(_6/4_5){n}-6	1
S1C1/5/19H1L.1-2_3/5(_6/4_5){n}-6	1
S1C1/5/19H1L.1-5(_6/4_5){n}-2-5(_6/4_5){n}-6	1
S1C1/5/19H1L.1-3(_6/4_5){n}_2-5(_6/4_5){n}-6	1
S1C1/5/19H1L.1-3(_6/4_5){n}_6/4_3-5_6/4_S1C16H1L.5_2-5(_6/4_5){n}-6	1
S1C1/5/19H1L.1-3(_6/4_5){n}_6/4_3(_6/4_5){n}-6	1
S1C1/5/19H1L.1-5_6/4_3-5(_6/4_5){n}-6	1
S1C1/5/19H1L.1-3(_6/4_5){n}_4-5(_6/4_5){n}-6	1
S1C1/5/19H1L.5/1_2-5(_6/4_5){n}-6	1
S1C1/5/19H1L.6/4_4-5(_6/4_5){n}-6	1
S1C1/5/19H1L.6/4_5(_6/4_5){n}-6	1
S1C1/5/19H1L.1-3(_6/4_5){n}_6/2_3(_6/4_5){n}-6	1
S1C1/5/19H1L.1-5_6/2_3-5(_6/4_5){n}-6	1
S1C1/5/19H1L.1-5_2-5(_6/4_5){n}_2-5(_6/4_5){n}-6	1
S1C1/5/19H1L.1_2/4_5(_6/4_5){n}_2/6	1
S1C1/5/19H1L.1-3_6/4_S1C16H1L.5(_6/4_5){n}_6/4	1
chr10:39633787-41664580
total	1625
S1C10H1L.1-8	625	basic
S1C10H1L.1-2_5-8	564	del3-4
S1C10H1L.1-5_6/2/4_5-8	140
S1C10H1L.1-2_5_6/8	102	del3-4, del6/8
S1C10H1L.1-5_6/2/4_3-5_6/2/4_5-8	18
S1C10H1L.1-2_3/5_6/2/4_5-8	16
S1C10H1L.1-5_6/2/4_5_6/8	15
S1C10H1L.1-2_3/5_6/2/4_5_6/2/4_5-8	15
S1C10H1L.1-7_8/2_5-8	9
S1C10H1L.1-5_6/8	7
S1C10H1L.1_6/2/4_5_6/8	6
S1C10H1L.1-6_7/5_6/8	5
S1C10H1L.1-3_2_5_6/8	5
S1C10H1L.1-5_6/2/4_3-8	5
S1C10H1L.1-3_S1C10H1-B.4_5_S1C10H1-B.6_7-8	4
S1C10H1L.1-2_3/5_6/2/4_5_6/2/4_5_6/2/4_5-8	4
S1C10H1L.1-2_3/5_6-8	4
S1C10H1L.1-5_2_5-8	4
S1C10H1L.1-5_2-5_6/2/4_5-8	4
S1C10H1L.1-2_5_6/2/4_5-8	3
S1C10H1L.1-4_3/5_6-8	3
S1C10H1L.1-5_6/2/4_3-5_6/2/4_5_6/2/4_5-8	3
S1C10H1L.1-5_6/2/4_3_4/2/4_5-8	3
S1C10H1L.1-5_6/2/4_5_6/2/4_5-8	3
S1C10H1L.1-2_S1C10H1-B.3_4-8	2
S1C10H1L.1_2/6_7-8	2
S1C10H1L.1-2_5-6	2
S1C10H1L.1-2_5-7_6/2/4_5_6/8	2
S1C10H1L.1_4-8	2
S1C10H1L.1_2/4_5-8	2
S1C10H1L.1-2_3/5_5-8	2
S1C10H1L.1-5_6/2/4_5-6	2
S1C10H1L.1-2_5_6/2/4_3-8	2
S1C10H1L.5_6/8	2
S1C10H1L.1-3_4/8	2
S1C10H1L.1-5_S1C10H1-B.6_S1C10H1-B.7_S1C10H1-B.8_S1C10H1-B.1_S1C10H1-B.2_S1C10H1-B.3_S1C10H1-B.4_S1C10H1-B.5_S1C10H1-B.2_S1C10H1-B.3_S1C10H1-B.4_S1C10H1-B.5	2
S1C10H1L.6-8	2
S1C10H1L.1-3_4/2/4_5_6/8	2
S1C10H1L.1-3_S1C10H1-B.4_5-8	1
S1C10H1L.1_2/8	1
S1C10H1L.7-8	1
S1C10H1L.1_6/2/4_3-8	1
S1C10H1L.1-7_6/8	1
S1C10H1L.1-3_4/2/4_5-6_7/5_6/8	1
S1C10H1L.1-2_5_2-5_6/2/4_3_2_5-8	1
S1C10H1L.1-5_6/2/4_3_2_5-8	1
S1C10H1L.1-3_2_5-8	1
S1C10H1L.1-3_2_5_6/2/4_5-8	1
S1C10H1L.1-3_2/6_7-8	1
S1C10H1L.1-2_5_6/2/4_5_6/2/4_5-8	1
S1C10H1L.1_8	1
S1C10H1L.1-5_6/2/4_3-5_6/2/4_3-5_6/2/4_5-8	1
S1C10H1L.1-5_6/2/4_3-5_6/2/4_5_6/2/4_5_6/2/4_5_6/2/4_5-8	1
S1C10H1L.1-5_2_5_6/2/4_5-8	1
S1C10H1L.1_S1CMH3d.2_6/2/4_5-8	1
S1C10H1L.1_6/2/4_5-8	1
S1C10H1L.1_2/6	1
S1C10H1L.1-2_5_6/2/4_5-6	1
S1C10H1L.4-5_2-8	1
S1C10H1L.1-5_6/2/4_3-5_2-5_6/2/4_5-8	1
S1C10H1L.1-5_6/2/4_5_6/2/4_3_4/6_7-8	1
S1C10H1L.1-5_6/2/4_5-7_6/2/4_5_6/2/4_3-8	1
S1C10H1L.1-3_6/8	1
S1C10H1L.1_6-8	1
S1C10H1L.1_5_6/8	1
S1C10H1L.1-2_5-6_7/5_6/8	1
S1C10H1L.1_4-5_6/2/4_5-8	1
S1C10H1L.1-5_S1C10H1-B.6_7-8	1
chr11:51061949-54413316
total	3948
S3C11H1L.1-5	3918
S3C11H1L.1-2_3/4_5	17
S3C11H1L.1-3_2-5	4
S3C11H1L.1	3
S3C11H1L.1_3-5	3
S3C11H1L.2-5	1
S3C11H1L.1_4-5	1
S3C11H1L.1-2	1
chr12:34620830-37202478
total	1945
S1C12H1L.1-8	1298	basic (8mer)
S1C12H1L.1_6-8	241	del2-5 (4mer)
S1C12H1L.1-7_2-8	86	del8-1 (14mer)
S1C12H1L.1-3_8	66	del4-7 (4mer)
S1C12H1L.1-3_2-8	23	dup2-3
S1C12H1L.1_4-8	22	del2-3
S1C12H1L.1-6	20	del7-8
S1C12H1L.5-8	18	del1-4
S1C12H1L.1-7_6-8	18	dup6-7
S1C12H1L.1-7_4	16
S1C12H1L.1-5_2-8	10	dup2-5
S1C12H1L.1-4	9	del5-8
S1C12H1L.1-7_4-8	8
S1C12H1L.1_4-7_2-8	8
S1C12H1L.1-5_4-8	7
S1C12H1L.1-6_5-8	7
S1C12H1L.1-7_2-5_4-8	7
S1C12H1L.1-4_7-8	6
S1C12H1L.1-7_2-3_2-8	6
S1C12H1L.1-7_2-7_2-8	5
S1C12H1L.3-8	4
S1C12H1L.1-5_2-3_8	4
S1C12H1L.1-5_8	3
S1C12H1L.1-7_4-7_6-8	3
S1C12H1L.1-3_6-8	3
S1C12H1L.1-4_7_2-8	3
S1C12H1L.1-6_5-7_2-8	3
S1C12H1L.1-6_S1CMH3d.1_2-8	3
S1C12H1L.1-2_7-8	2
S1C12H1L.1_8	2
S1C12H1L.1-6_S1CMH3d.1_6-8	2
S1C12H1L.1_6_S1CMH3d.1_2-8	2
S1C12H1L.1-6_3-4	2
S1C12H1L.1-6_5-7_2-5_4-8	2
S1C12H1L.1_6_S1CMH3d.1_6-8	2
S1C12H1L.S1CMH3d.1_2-8	1
S1C12H1L.S1CMH3d.1_4-8	1
S1C12H1L.1-7_2-6_5-7_2-6_5-8	1
S1C12H1L.1-6_3-8	1
S1C12H1L.1-6_3_8	1
S1C12H1L.5_4-8	1
S1C12H1L.1-5_2-5_4-8	1
S1C12H1L.1_6-7_2-7_4-8	1
S1C12H1L.1-6_5_4-8	1
S1C12H1L.1-5_4	1
S1C12H1L.1-7_2-5_4-6_S1CMH3d.1_2-8	1
S1C12H1L.1-7_2-7_2-7_2-8	1
S1C12H1L.1-7_2-7_2-7_6-8	1
S1C12H1L.1-7_2_5-8	1
S1C12H1L.1-2_S1CMH3d.1_4-7_2-8	1
S1C12H1L.1-6_5-7_2-7_2-8	1
S1C12H1L.1-7_2-5_2-4_7_2-8	1
S1C12H1L.7-8	1
S1C12H1L.1-3_S1CMH3d.2_5-8	1
S1C12H1L.1_4-5_S1CMH3d.2_5-8	1
S1C12H1L.1-2_2-3_2-8	1
S1C12H1L.1-4_S1CMH3d.1_2-6_5-8	1
S1C12H1L.1-7_2_S1CMH3d.1_6_S1CMH3d.1_2-8	1
S1C12H1L.4_S1CMH3d.1_8	1
chr13:16220360-18171058
total	1316
S2C13/21H1L.1-7	691
S2C13/21H1L.1-11	580
S2C13/21H1L.8-11	27
S2C13/21H1L.1-6_11	6
S2C13/21H1L.1-4_7-11	2
S2C13/21H1L.1-2_9-11	2
S2C13/21H1L.1-6_6-11	2
S2C13/21H1L.1-6_5-7	1
S2C13/21H1L.1-6_5-11	1
S2C13/21H1L.1-8_3-7	1
S2C13/21H1L.1-4_11	1
S2C13/21H1L.8-10_7	1
S2C13/21H1L.1-10_7	1
chr14:10149966-12766096
total	1915
S2C14/22H1L.1-8	1854
S2C14/22H1L.1-4_S2C20H1L.6_4-8	35
S2C14/22H1L.1-2_7-8	5
S2C14/22H1L.7-8	4
S2C14/22H1L.1-4_S2C20H5d.2_4-8	3
S2C14/22H1L.1_4-8	3
S2C14/22H1L.1-4_S2C20H5d.2_2-8	2
S2C14/22H1L.1-2	2
S2C14/22H1L.3-8	1
S2C14/22H1L.4-8	1
S2C14/22H1L.1-3_3-8	1
S2C14/22H1L.1-6_6-8	1
S2C14/22H1L.1-4_S2C18H1L.1_4-8	1
S2C14/22H1L.1-6	1
S2C14/22H1L.4_S2C20H5d.2_6-7_S02CMH2d.1	1
chr15:17264075-18279251
total	772
S2C15H1L.1-11	379
S2C15H1L.1-4	344
S2C15H1L.1-2_5-11	15
S2C15H1L.1-4_S5C1H6d.2_5-11	7
S2C15H1L.1-4_9-11	6
S2C15H1L.1-9_4	3
S2C15H1L.1-7_4-11	2
S2C15H1L.1-3_11	2
S2C15H1L.S2C20H5d.2_S2C4H1L.4_4	2
S2C15H1L.1-10	2
S2C15H1L.1_10_S2CMH4d.1	1
S2C15H1L.1-7_4_9-11	1
S2C15H1L.1_4	1
S2C15H1L.1-10_10_10-11	1
S2C15H1L.B.2/6-S2C18H2_3-4	1
S2C15H1L.S2CMH4d.2_8-11	1
S2C15H1L.S02CMH2d.4_S2CMH4d.2_8-11	1
S2C15H1L.S2C20H5d.6_S2C9H1L.7_S2C20H5d.2_7_4-5_10_S2C20H5d.6_5	1
S2C15H1L.S2CMH4d.2_S2C20H5d.2_3	1
S2C15H1L.S2CMH4d.2_S2C20H5d.2_3_11	1
chr16:35848291-37829358
total	1161
S1C16H1L.1-10	936
S1C16H1L.1-3_8-10	47
S1C16H1L.1-6_9_2-10	24
S1C16H1L.1-2_5-10	21
S1C16H1L.1-8	14
S1C16H1L.1-3_6-10	11
S1C16H1L.1-6_9_2-8	10
S1C16H1L.1_10	9
S1C16H1L.1-9_2-10	8
S1C16H1L.1_S1C1/5/19H1L.2_S1C1/5/19H1L.3_S1C1/5/19H1L.6/4_S1C1/5/19H1L.5_S1C1/5/19H1L.6/4_S1C1/5/19H1L.5	7
S1C16H1L.1-5_4-10	6
S1C16H1L.1-6_9_2-6_9_2-10	6
S1C16H1L.6-10	6
S1C16H1L.1-4_S1C1/5/19H1L.5_8-10	5
S1C16H1L.1-4_7-10	4
S1C16H1L.1-3_S1CMH3d.2_7-10	4
S1C16H1L.1-2_5-8	4
S1C16H1L.1-9_4-10	3
S1C16H1L.1-6_9_2_5-10	3
S1C16H1L.1-6_9_2-6_9_2-8	3
S1C16H1L.1_S1C1/5/19H1L.2_S1C1/5/19H1L.3_S1CMH3d.2_S1C1/5/19H1L.5_8-10	2
S1C16H1L.1-6_9-10	2
S1C16H1L.1-6_9_2-6_9_2-6_9_2-6_9_2-10	2
S1C16H1L.1-2_7-8	1
S1C16H1L.8	1
S1C16H1L.1_S1C1/5/19H1L.2_S1C1/5/19H1L.3_2-10	1
S1C16H1L.1-7	1
S1C16H1L.7-10	1
S1C16H1L.1-9_2_5-10	1
S1C16H1L.1-5_S1C1/5/19H1L.6/4_5-10	1
S1C16H1L.1-9_2-9_2-5_4-10	1
S1C16H1L.1-6	1
S1C16H1L.1-8_5-6_9_2-10	1
S1C16H1L.1-5_4-6_9-10	1
S1C16H1L.5-10	1
S1C16H1L.1-6_9_2-6_9_2-3_6-10	1
S1C16H1L.1-9_4-6_9_2-3_6-10	1
S1C16H1L.1-6_9_2-4_7-10	1
S1C16H1L.9_2-10	1
S1C16H1L.1-6_9_2-3_6-10	1
S1C16H1L.1-2_S1C1/5/19H1L.6/4_S1C1/5/19H1L.5_8-10	1
S1C16H1L.1-2_5-6_S1CMH3d.1_8-10	1
S1C16H1L.1-4_S1C1/5/19H1L.5_6-8_S1C1/5/19H1L.5_6-10	1
S1C16H1L.1-3_S1C1/5/19H1L.6/4_5-10	1
S1C16H1L.1-2_5_S1C1/5/19H1L.6/4_5-8_S1C1/5/19H1L.1_S1C1/5/19H1L.2_S1C1/5/19H1L.3_S1CMH3d.2_S1C1/5/19H1L.1_S1C1/5/19H1L.2	1
S1C16H1L.5-8	1
S1C16H1L.1_S1C1/5/19H1L.6/4_S1C1/5/19H1L.5_S1C1/5/19H1L.6/4_S1C1/5/19H1L.5_6-9	1
chr17:23892712-27487060
total	1340
S3C17H1L.1-16	1133
S3C17H1L.1-13_15-16	65
S3C17H1L.1-14_16	29
S3C17H1L.1-15	19
S3C17H1L.1-8_11-16	11
S3C17H1L.1-14_7-16	9
S3C17H1L.1-13_16	8
S3C17H1L.1-4_8-16	8
S3C17H1L.16	7
S3C17H1L.1-10_9-16	4
S3C17H1L.1-15_14-16	3
S3C17H1L.1-13_15_15-16	3
S3C17H1L.1-13_15_15_15-16	3
S3C17H1L.1-13_15_14-16	3
S3C17H1L.S3C17H1-B.1_15-16	3
S3C17H1L.1-5_8-13_15-16	3
S3C17H1L.1-4_8-14_16	2
S3C17H1L.1-7_3-4_12-16	2
S3C17H1L.1-7_3-4_S5C1H6d.2_8-13_15-16	2
S3C17H1L.1-10_13-16	1
S3C17H1L.1-7_11-14_16	1
S3C17H1L.1-4_8-10_13-16	1
S3C17H1L.1-2_8-13_16	1
S3C17H1L.1-8_12-16	1
S3C17H1L.1-14	1
S3C17H1L.1-3_9-16	1
S3C17H1L.1-4_11-15_15-16	1
S3C17H1L.1-14_9-15_14-15	1
S3C17H1L.1-13_15_14-15	1
S3C17H1L.1-15_15-16	1
S3C17H1L.1_7-13_16	1
S3C17H1L.1-13_S3C17H1-B.14_16	1
S3C17H1L.1_7-15_15	1
S3C17H1L.1-7_13-14_16	1
S3C17H1L.1-14_14_16	1
S3C17H1L.1-10_2-13_15-16	1
S3C17H1L.1-5_13_15-16	1
S3C17H1L.1-6_14-16	1
S3C17H1L.1-15_14_16	1
S3C17H1L.15-16	1
S3C17H1L.1-13_2-5_8-13_15-16	1
S3C17H1L.1-2	1
chr18:15971633-20740248
total	2677
S2C18H1L.1-12	1238
S2C18H1L.1-2_3/7_8-12	594
S2C18H1L.1-2_7_4-12	220
S2C18H1L.1-9_12	77
S2C18H1L.1-2_7-12	65
S2C18H1L.1-3_12	47
S2C18H1L.1-7_10-12	31
S2C18H1L.1-2_9-12	27
S2C18H1L.1-2_7_4-9_12	24
S2C18H1L.1-3_8-9_12	23
S2C18H1L.1-7_4-12	20
S2C18H1L.1-2_7_4-7_4-12	19
S2C18H1L.1-3_8-12	15
S2C18H1L.1-6_3-12	15
S2C18H1L.1-2_3/7_8-9_12	15
S2C18H1L.1-2_7-9_12	14
S2C18H1L.1-2_7_4_11-12	14
S2C18H1L.1-11_10-12	12
S2C18H1L.1_8-9_12	12
S2C18H1L.1-2_7_4-11_10-12	11
S2C18H1L.1-2_3/7_8-11_10-12	11
S2C18H1L.1-6_3_8-12	9
S2C18H1L.1-2_7_4	8
S2C18H1L.1_12	8
S2C18H1L.1-2_7-10_9-12	8
S2C18H1L.1-7_2_9-12	6
S2C18H1L.1-2_7_4-6_3-12	6
S2C18H1L.1-2_3/7_8-10_9-12	6
S2C18H1L.1-9_8-9_12	5
S2C18H1L.1-7_S2C20H2.6_9-12	5
S2C18H1L.1-2_7_4-7_10_5-12	5
S2C18H1L.1-4_11-12	4
S2C18H1L.1-2_3/7_8-11_10-11_10-12	4
S2C18H1L.1-7_4_11-12	3
S2C18H1L.1-2_7_12	3
S2C18H1L.3-12	3
S2C18H1L.1-2_3/7_10-12	3
S2C18H1L.1_6_3/7_8-10_9-12	3
S2C18H1L.1-2_3/7_8-10_9-11_4	3
S2C18H1L.1_8-12	2
S2C18H1L.1-2_7-9_4-12	2
S2C18H1L.1-5_8_7-12	2
S2C18H1L.1-7_12	2
S2C18H1L.1-2_5-12	2
S2C18H1L.1-11_10-11_10-12	2
S2C18H1L.1-10_5-12	2
S2C18H1L.1-2_7_4-10_5-6_3-12	2
S2C18H1L.1-10_5-6_3_10-12	2
S2C18H1L.1-2_3/7_8-11_10-11_10-11_4	2
S2C18H1L.1-2_3/7_8-11_8-12	2
S2C18H1L.1-2_3/7_8_11-12	2
S2C18H1L.1-10	2
S2C18H1L.1-3_10	2
S2C18H1L.1-2_3/7_4	2
S2C18H1L.1-10_9-12	2
S2C18H1L.1-6_3/7_8-12	2
S2C18H1L.S2C20H1L.6/7_7_4-9_12	1
S2C18H1L.S2C20H1L.6/7_7-9_12	1
S2C18H1L.1-2_7_4-10_9_12	1
S2C18H1L.1-7_4-6_3_8-10_5_12	1
S2C18H1L.1-3_8-9_8-9_2_7_4-9_12	1
S2C18H1L.1-3_8-9_2_7_4-9_12	1
S2C18H1L.1-6_3_8-9_12	1
S2C18H1L.1_8-9_8-9_12	1
S2C18H1L.1-5_S2C20H1L.1_7-9_12	1
S2C18H1L.1-2_7_4-7_12	1
S2C18H1L.1-11_11-12	1
S2C18H1L.1-9_2-12	1
S2C18H1L.1-2_7_4-7_2-12	1
S2C18H1L.1-2_7_4-7_2_9-12	1
S2C18H1L.1-9_4-12	1
S2C18H1L.1-7_2_9_12	1
S2C18H1L.1-11_2-12	1
S2C18H1L.1-8_7-12	1
S2C18H1L.1-2_7-11_10-12	1
S2C18H1L.1_9-12	1
S2C18H1L.1-4_3-12	1
S2C18H1L.1_S2C20H5d.3_7-12	1
S2C18H1L.1-2_9_9-12	1
S2C18H1L.1-7_4-7_10-12	1
S2C18H1L.1-2_7_10-12	1
S2C18H1L.1-10_9-11_4	1
S2C18H1L.1-4	1
S2C18H1L.1_4-11_4	1
S2C18H1L.1-2_7-8_10-11_4	1
S2C18H1L.1_6_3/7_8-10_9-10_9_12	1
S2C18H1L.1-2_3/7_4-7_10-12	1
S2C18H1L.1_6_3/7_8-12	1
S2C18H1L.1-2_3/7_8-11_2_3/7_8-12	1
S2C18H1L.1-2_7_4-11_4	1
S2C18H1L.1-2_7_4-10_9-10_9-11_4	1
S2C18H1L.1-3_10-12	1
S2C18H1L.1-2_7_4-10_9-11_4	1
S2C18H1L.1-9_4	1
S2C18H1L.1-2_7_4-10	1
S2C18H1L.1-2_5-11_10-11_4	1
S2C18H1L.1-2_3/7_8	1
S2C18H1L.1-2_3/7_8-11_8-11_8-11_10-12	1
S2C18H1L.1-2_3/7_8-11_8-11_10-12	1
S2C18H1L.1-6_3_10-12	1
S2C18H1L.1-7_10-11_10-12	1
S2C18H1L.1-2_3/7_8-10_9_12	1
S2C18H1L.1-6_3/7_8-10_9_12	1
chr19:25821755-29749516
total	2303
S1C1/5/19H1L.5(_6/4_5){n}-6	1300
S1C1/5/19H1L.5-6	669
S1C1/5/19H1L.5(_6/4_5){n}_S1C16H1L.4_5(_6/4_5){n}-6	80
S1C1/5/19H1L.1-5(_6/4_5){n}_2/6	52
S1C1/5/19H1L.1-3(_6/4_5){n}_2/6	39
S1C1/5/19H1L.1-3_6/4_S1C16H1L.5(_6/4_5){n}_2/6	19
S1C1/5/19H1L.1-5_2/6	19
S1C1/5/19H1L.5_S1C16H1L.4_5(_6/4_5){n}-6	10
S1C1/5/19H1L.5(_6/4_5){n}_2/4_5(_6/4_5){n}-6	9
S1C1/5/19H1L.1-6	6
S1C1/5/19H1L.5(_6/4_5){n}_6/4_S1C16H1L.5(_6/4_5){n}-6	6
S1C1/5/19H1L.5_6/4_S1C16H1L.5(_6/4_5){n}-6	5
S1C1/5/19H1L.S1CMH3d.1_2-5(_6/4_5){n}_2/6	5
S1C1/5/19H1L.5(_6/4_5){n}_6/4_S1C16H1L.5(_6/4_5){n}_6/4_S1C16H1L.5(_6/4_5){n}-6	4
S1C1/5/19H1L.5(_6/4_5){n}_S1C16H1L.4_5(_6/4_5){n}_S1C16H1L.4_5(_6/4_5){n}-6	3
S1C1/5/19H1L.1-2_3/5(_6/4_5){n}_S1C16H1L.4_5(_6/4_5){n}_2/6	2
S1C1/5/19H1L.1-3(_6/4_5){n}_6/4_S1C16H1L.5(_6/4_5){n}_2/6	2
S1C1/5/19H1L.1-2_3/5(_6/4_5){n}_4-5(_6/4_5){n}_2/6	2
S1C1/5/19H1L.1-2_S1C16H1L.5(_6/4_5){n}_2/6	2
S1C1/5/19H1L.1-3_6/4_S1C16H1L.5(_6/4_5){n}-6	2
S1C1/5/19H1L.1-5(_6/4_5){n}-6	2
S1C1/5/19H1L.5_2/4_5(_6/4_5){n}-6	2
S1C1/5/19H1L.5(_6/4_5){n}_4-5(_6/4_5){n}-6	2
S1C1/5/19H1L.5_4-5(_6/4_5){n}-6	2
S1C1/5/19H1L.5(_6/4_5){n}_S1C16H1L.4_5(_6/4_5){n}_S1C16H1L.4_5(_6/4_5){n}_S1C16H1L.4_5(_6/4_5){n}-6	2
S1C1/5/19H1L.5(_6/4_5){n}_S1C16H1L.4_5(_6/4_5){n}_2/6	2
S1C1/5/19H1L.5(_6/4_5){n}_2/6	2
S1C1/5/19H1L.5_6/4_S1C16H1L.5(_6/4_5){n}_6/4_S1C16H1L.5(_6/4_5){n}-6	2
S1C1/5/19H1L.1-5_4-5(_6/4_5){n}_2/6	2
S1C1/5/19H1L.5/3_4-5(_6/4_5){n}_2/6	2
S1C1/5/19H1L.1-5_6/4	2
S1C1/5/19H1L.1_2/4_5(_6/4_5){n}_6/4_S1C16H1L.5(_6/4_5){n}_2/6	2
S1C1/5/19H1L.1-5_6/4_S1C16H1L.5(_6/4_5){n}_2/6	2
S1C1/5/19H1L.S1C16H1L.1_2-3(_6/4_5){n}_6/4_S1C16H1L.5_6/4_S1C16H1L.5_6/4_5	1
S1C1/5/19H1L.5_6/4_5/3_6/4_S1C16H1L.5_2/6	1
S1C1/5/19H1L.S1C16H1L.1_2-3(_6/4_5){n}_6/4_S1C16H1L.5(_6/4_5){n}_6/4_S1C16H1L.5_6/4_S1C16H1L.5(_6/4_5){n}_6/4_S1C16H1L.5_6/4_S1C16H1L.5(_6/4_5){n}_6/4_S1C16H1L.5(_6/4_5){n}_6/4_S1C16H1L.5(_6/4_5){n}_6/4_S1C16H1L.5(_6/4_5){n}_6/4_S1C16H1L.5_6/4_S1C16H1L.5(_6/4_5){n}_6/4_S1C16H1L.5(_6/4_5){n}_6/4_S1C16H1L.5_6/4_S1C16H1L.5(_6/4_5){n}_6/4_S1C16H1L.5(_6/4_5){n}_6/4_S1C16H1L.5(_6/4_5){n}-6	1
S1C1/5/19H1L.1-2_5_S1C16H1L.10	1
S1C1/5/19H1L.1-3_2/6	1
S1C1/5/19H1L.1-2_3/5_4-5(_6/4_5){n}_2-3(_6/4_5){n}_4-5(_6/4_5){n}_2/6	1
S1C1/5/19H1L.1-2_3/5_4-5(_6/4_5){n}_2-3(_6/4_5){n}_4-5_6/4_S1C16H1L.5(_6/4_5){n}_2/6	1
S1C1/5/19H1L.1-2_5_2/6	1
S1C1/5/19H1L.1-2_5(_6/4_5){n}_2/6	1
S1C1/5/19H1L.1-3(_6/4_5){n}_2-3(_6/4_5){n}_2/6	1
S1C1/5/19H1L.1-3_6/4_S1C16H1L.5_6/2_3(_6/4_5){n}_2/6	1
S1C1/5/19H1L.5_2/6	1
S1C1/5/19H1L.1-3_6/4_S1C16H1L.5_2/6	1
S1C1/5/19H1L.1-5(_6/4_5){n}_S1C16H1L.4_5_2/6	1
S1C1/5/19H1L.5(_6/4_5){n}_S1C16H1L.4_5(_6/4_5){n}_6	1
S1C1/5/19H1L.5_2/4_5(_6/4_5){n}_S1C16H1L.4_5(_6/4_5){n}-6	1
S1C1/5/19H1L.5(_6/4_5){n}_S1C16H1L.4_5-6	1
S1C1/5/19H1L.5(_6/4_5){n}_S1C16H1L.4_5(_6/4_5){n}_2-6	1
S1C1/5/19H1L.1-5(_6/4_5){n}_S1C16H1L.4_5(_6/4_5){n}_2/6	1
S1C1/5/19H1L.5(_6/4_5){n}_S1C16H1L.4_5(_6/4_5){n}_S1C16H1L.4_5-6	1
S1C1/5/19H1L.5(_6/4_5){n}_2/4_5(_6/4_5){n}_2/4_5(_6/4_5){n}_2/4_5(_6/4_5){n}-6	1
S1C1/5/19H1L.5(_6/4_5){n}_6/4_S1C16H1L.5(_6/4_5){n}_6/4_S1C16H1L.5(_6/4_5){n}_S1C16H1L.4_5(_6/4_5){n}-6	1
S1C1/5/19H1L.5(_6/4_5){n}_2/4_5-6	1
S1C1/5/19H1L.5_2/4_5-6	1
S1C1/5/19H1L.5(_6/4_5){n}_S1C16H1L.4_5(_6/4_5){n}_S1C16H1L.4_5(_6/4_5){n}_S1C16H1L.4_5(_6/4_5){n}_6/4_S1C16H1L.5(_6/4_5){n}-6	1
S1C1/5/19H1L.5(_6/4_5){n}_2/4_5(_6/4_5){n}_2/4_5(_6/4_5){n}-6	1
S1C1/5/19H1L.5(_6/4_5){n}_2/4_5(_6/4_5){n}_2/4_5(_6/4_5){n}_2/4_5(_6/4_5){n}_2/4_5(_6/4_5){n}_S1C16H1L.4_5(_6/4_5){n}_6/4_S1C16H1L.5(_6/4_5){n}-6	1
S1C1/5/19H1L.5(_6/4_5){n}_2/4_5(_6/4_5){n}_6	1
S1C1/5/19H1L.5_6/4_S1C16H1L.5(_6/4_5){n}_6/4_S1C16H1L.5(_6/4_5){n}_6/4_S1C16H1L.5_6	1
S1C1/5/19H1L.5_6/4_S1C16H1L.5(_6/4_5){n}_2/4_5(_6/4_5){n}_2/4_5(_6/4_5){n}_S1C16H1L.4_5(_6/4_5){n}_2/4_5(_6/4_5){n}_2/4_5(_6/4_5){n}_2/4_5(_6/4_5){n}_2/4_5(_6/4_5){n}_S1C16H1L.4_5(_6/4_5){n}_S1C16H1L.4_5(_6/4_5){n}_S1C16H1L.4_5(_6/4_5){n}_S1C16H1L.4_5(_6/4_5){n}_6/4_S1C16H1L.5(_6/4_5){n}_6/4_S1C16H1L.5(_6/4_5){n}_S1C16H1L.4_5(_6/4_5){n}_2/4_5(_6/4_5){n}-6	1
S1C1/5/19H1L.5(_6/4_5){n}_6/4_S1C16H1L.5(_6/4_5){n}_6/4_S1C16H1L.5(_6/4_5){n}_6/4_S1C16H1L.5(_6/4_5){n}-6	1
S1C1/5/19H1L.5/3_4	1
S1C1/5/19H1L.1-3(_6/4_5){n}_S1C16H1L.4_S1C16H1L.5(_6/4_5){n}_2/6	1
S1C1/5/19H1L.1-3(_6/4_5){n}_4-5(_6/4_5){n}_4-5(_6/4_5){n}_4-5(_6/4_5){n}_4-5(_6/4_5){n}_4-5(_6/4_5){n}_6/4_S1C16H1L.5(_6/4_5){n}_S1C16H1L.4_5(_6/4_5){n}_6/4_S1C16H1L.5(_6/4_5){n}_S1C16H1L.4_5(_6/4_5){n}_6/4_S1C16H1L.5(_6/4_5){n}_S1C16H1L.4_5(_6/4_5){n}_S1C16H1L.4_5(_6/4_5){n}_S1C16H1L.4_5(_6/4_5){n}_2/4_5(_6/4_5){n}_S1C16H1L.4_5(_6/4_5){n}_S1C16H1L.4_5(_6/4_5){n}_2/4_5(_6/4_5){n}_2/4_5(_6/4_5){n}…	1
S1C1/5/19H1L.1-5_2-5(_6/4_5){n}_2/6	1
S1C1/5/19H1L.1-5_2-3(_6/4_5){n}_2/6	1
S1C1/5/19H1L.1-5(_6/4_5){n}_2/4_5_2-5(_6/4_5){n}_2/6	1
S1C1/5/19H1L.1-3(_6/4_5){n}_2/4_5(_6/4_5){n}-6	1
S1C1/5/19H1L.1-5(_6/4_5){n}_2/4_5(_6/4_5){n}_S1C16H1L.4_5(_6/4_5){n}_2/6	1
S1C1/5/19H1L.1-3(_6/4_5){n}_5(_6/4_5){n}_S1C16H1L.10	1
S1C1/5/19H1L.1(_6/4_5){n}_6/4_5	1
chr2:92333538-94672680
total	4427
S2C2H1L.1-4	2313
S2C2H1L.1-2	686
S2C2H1L.1_4	627
S2C2H1L.1/3_4	345
S2C2H1L.1_2/4	236
S2C2H1L.1/3_2	59
S2C2H1L.3-4	49
S2C2H1L.1-3_2	46
S2C2H1L.1-3_2-4	24
S2C2H1L.1/3_2/4	8
S2C2H1L.1-2_2-4	8
S2C2H1L.1-3_3-4	5
S2C2H1L.1-3_2/4	4
S2C2H1L.2	3
S2C2H1L.1-3	3
S2C2H1L.3_S2C20H1L.4_S2C20H1L.5_4	2
S2C2H1L.3	2
S2C2H1L.1-3_S2C20H5d.2_3_S2C20H1L.4_S2C20H1L.5_4	2
S2C2H1L.1-2_S2C20H5d.1_S2C20H5d.4_S2C20H1L.5_4	1
S2C2H1L.1-2_S2C18H2-B.2/6_3-4	1
S2C2H1L.1-2_2	1
S2C2H1L.2-4	1
S2C2H1L.3_S2C20H1L.4_S2C20H5d.1	1
chr20:26925847-29099648
total	808
S2C20H1L.1-16	661
S2C20H1L.1-13_12-16	40
S2C20H1L.1-11_14-16	23
S2C20H1L.3-16	10
S2C20H1L.1-6_15-16	10
S2C20H1L.1-12_11_14-16	6
S2C20H1L.1-7_14-16	5
S2C20H1L.1-14_13-16	5
S2C20H1L.1-14_S2C18H1L.8_12-16	5
S2C20H1L.1-3_16	3
S2C20H1L.7-11_14-16	3
S2C20H1L.1-10_13-16	3
S2C20H1L.1-9_2-16	2
S2C20H1L.1-6_5-16	2
S2C20H1L.1-6_9-16	2
S2C20H1L.1-5_16	2
S2C20H1L.1-14_S2C18H1L.8_14-16	2
S2C20H1L.1-14	2
S2C20H1L.1-12_15-16	2
S2C20H1L.1-12_11-12	1
S2C20H1L.1_S02CMH2d.4_6-13_12_15-16	1
S2C20H1L.1-6_S5C1H6d.2_9-12_11_14-16	1
S2C20H1L.7-15_11_14-15_6_15-16	1
S2C20H1L.1-15_11-16	1
S2C20H1L.1-14_7-10_15-16	1
S2C20H1L.1-14_7-16	1
S2C20H1L.1-11_14_7-16	1
S2C20H1L.1-6_9-10_7-16	1
S2C20H1L.1-10_13_12-16	1
S2C20H1L.1-10_S2C20H5d.5_12-16	1
S2C20H1L.1-13_12-15_S2C18H1L.1_11-16	1
S2C20H1L.1-3_10-16	1
S2C20H1L.1-3_10-14_S2C18H1L.8_14-16	1
S2C20H1L.2-16	1
S2C20H1L.1-7_2-16	1
S2C20H1L.1-6_11-16	1
S2C20H1L.1-6	1
S2C20H1L.1_12-15_6_12-16	1
S2C20H1L.1-12	1
chr21:11699928-12040844
total	190
S2C13/21H1L.1-11	161
S2C13/21H1L.1-7_10-11	11
S2C13/21H1L.8-11	3
S2C13/21H1L.1-3	2
S2C13/21H1L.1-7	2
S2C13/21H1L.1-6_11	2
S2C13/21H1L.1-2_9-11	2
S2C13/21H1L.1-6_5-11	1
S2C13/21H1L.8-9_4-11	1
S2C13/21H1L.1-3_8-11	1
S2C13/21H1L.7	1
S2C13/21H1L.1-9	1
S2C13/21H1L.8_3-11	1
S2C13/21H1L.11	1
chr22:12816948-15739833
total	2156
S2C14/22H1L.1-8	2089
S2C14/22H1L.1-6	18
S2C14/22H1L.S2C20H5d.6_4-8	15
S2C14/22H1L.3-8	12
S2C14/22H1L.1-6_6-8	7
S2C14/22H1L.1-4	4
S2C14/22H1L.1-3_6-8	3
S2C14/22H1L.7-8	2
S2C14/22H1L.1_4-8	2
S2C14/22H1L.1-6_S2CMH4d.1_2-8	1
S2C14/22H1L.1-3_3-8	1
S2C14/22H1L.1-6_3-8	1
S2C14/22H1L.4_S2C20H5d.2_6-7_S02CMH2d.1	1
chr3:91738657-96415434
total	507
S01/1C3H1L.1-17	315
S01/1C3H1L.1-4_12/5_6-17	66
S01/1C3H1L.1-6_5/7_8-17	65
S01/1C3H1L.1-4_5/7_8-17	16
S01/1C3H1L.1-4_12/5_6_5/7_8-17	5
S01/1C3H1L.1-6_5-17	5
S01/1C3H1L.1-4_7-17	4
S01/1C3H1L.1-4_12/5_6-7_2-4_12/5_6_S1CMH3d.1_8-13	3
S01/1C3H1L.1-7_2-4_12/5_6_S1CMH3d.1_8-13	3
S01/1C3H1L.1-11	3
S01/1C3H1L.1-4_12/5_6_5/7_8-13	2
S01/1C3H1L.1-2_S1CMH3d.1_8-17	2
S01/1C3H1L.1-6_5-11	2
S01/1C3H1L.1-13	2
S01/1C3H1L.13-17	2
S01/1C3H1L.1-4_12/5_6-7_2-4_12/5_6_S1CMH3d.1_8-12_17	1
S01/1C3H1L.9-17	1
S01/1C3H1L.1-6_5/7_8-10_15-17	1
S01/1C3H1L.1-6_S1CMH3d.1_8-17	1
S01/1C3H1L.1-10_4-17	1
S01/1C3H1L.1-6	1
S01/1C3H1L.1-12	1
S01/1C3H1L.1-16_4-17	1
S01/1C3H1L.1-10_17	1
S01/1C3H1L.1-5_11-17	1
S01/1C3H1L.16-17	1
S01/1C3H1L.S01C3/6H1d.1_17	1
chr4:49705411-55199888
total	1280
S2C4H1L.1-19	617
S2C4H1L.1-18	135
S2C4H1L.1-3_16-19	126
S2C4H1L.1-2_7-19	93
S2C4H1L.1-9_3-4_12-19	73
S2C4H1L.1-5_13-19	28
S2C4H1L.1-4	26
S2C4H1L.1-12_16-19	19
S2C4H1L.1-4_12-19	12
S2C4H1L.1-2_7-10_18-19	8
S2C4H1L.1-17_4	7
S2C4H1L.1-11	7
S2C4H1L.1-10_18-19	6
S2C4H1L.5-18	5
S2C4H1L.1-7_7-19	5
S2C4H1L.1-2_7-13_3_18-19	5
S2C4H1L.1_6-19	4
S2C4H1L.1-3_11-19	4
S2C4H1L.1-13_12-19	4
S2C4H1L.1-9_S2C9H1L.1_11-19	4
S2C4H1L.1-5_2-19	3
S2C4H1L.19	3
S2C4H1L.1-13_7-9_3-4_12-19	3
S2C4H1L.1-17_4-19	3
S2C4H1L.1-6_3_16-19	2
S2C4H1L.1-2_7-18	2
S2C4H1L.1-3_9-19	2
S2C4H1L.1-9_3-4_12-18_5-9_3-4_12-19	2
S2C4H1L.1-17_2_19	2
S2C4H1L.1-12_2-19	2
S2C4H1L.1_S5C1H6d.2_2-18	2
S2C4H1L.1-2_14-19	2
S2C4H1L.1-17_4-17_4-19	2
S2C4H1L.1-9_3-4_12-13_19	2
S2C4H1L.12-19	2
S2C4H1L.1-12_6-19	2
S2C4H1L.1-2_14_8-9_3-8_16-19	2
S2C4H1L.5-14_8-9_3-14_8-9_3-14_8-14_8-9_3-14_8-9_3-14_8-9_3-14_8-9_3-14_8-10_4-14_8-9_3-14_8-14_8-9_3-14_8-9_3-14_8-9_3-14_8-9_3-14_8-9_3-19	1
S2C4H1L.1-2_7_15-19	1
S2C4H1L.1-7_15-19	1
S2C4H1L.1-15_S2C18H2-D.7	1
S2C4H1L.1_6-18	1
S2C4H1L.1-13_7_15-19	1
S2C4H1L.1-5_13-14_14-19	1
S2C4H1L.1-2_7-16_10-19	1
S2C4H1L.13_7-17_4	1
S2C4H1L.1_6-17_4-17_4-17_4-17_4-17_4-17_4-17_4-17_4-17_4-17_4-17_4-19	1
S2C4H1L.1-2_8-19	1
S2C4H1L.1-9_3-4_12-18_5-19	1
S2C4H1L.1-4_12-18_5-8_4_12-19	1
S2C4H1L.1-17_2-19	1
S2C4H1L.1-10_4_7-19	1
S2C4H1L.1-5_16-18	1
S2C4H1L.1-3_10-19	1
S2C4H1L.1-9_3-4_12-15_S2C18H2-D.7	1
S2C4H1L.1-9_3-4_12-18	1
S2C4H1L.1-4_19	1
S2C4H1L.1-9_3-19	1
S2C4H1L.1-3_16_S2C9H1L.1_4-19	1
S2C4H1L.5-19	1
S2C4H1L.1-6_8-18	1
S2C4H1L.1-9_3-5_13-19	1
S2C4H1L.1-10_4-19	1
S2C4H1L.1-8_2-18	1
S2C4H1L.5-9_3-4_12-19	1
S2C4H1L.1-9_S2C9H1L.1_4_12-19	1
S2C4H1L.1-13_15-19	1
S2C4H1L.1-15_18-19	1
S2C4H1L.1-8_2-12_2-8_2-19	1
S2C4H1L.1-9_5-19	1
S2C4H1L.1-11_5_13-19	1
S2C4H1L.1-17_4-6_S2C9H1L.1/4_14-19	1
S2C4H1L.1-6_14-19	1
S2C4H1L.1-12_6-15_S2C18H2-D.7	1
S2C4H1L.5-12	1
S2C4H1L.7-17_4	1
S2C4H1L.1-2_14_8-9_3_11-19	1
S2C4H1L.1-2_14_8-9_3-10_18-19	1
S2C4H1L.1-2_14-17_4_4-17_4-17_4-17_4-17_4-17_4-17_4-17_4-17_4-19	1
S2C4H1L.1-2_7_14-19	1
S2C4H1L.1-2_7-17_11-19	1
S2C4H1L.1-2_7_15-18	1
S2C4H1L.1-2_7	1
S2C4H1L.1_6-11_19	1
S2C4H1L.5-9	1
S2C4H1L.10-13_7-17_4_8-14_8-14_5-7_14-19	1
S2C4H1L.1-12	1
S2C4H1L.12-13	1
S2C4H1L.1-13_3-8_13-19	1
S2C4H1L.1_13-17_4	1
S2C4H1L.1-2_14_8-9_S2C9H1L.1_4-5_2_7-9_S2C9H1L.1_4_S2C9H1L.3_S2C9H1L.4_14_8_S2C9H1L.7_S2C9H1L.1_4	1
chr5:47039299-49596449
total	2746
S1C1/5/19H1L.1_2/4_5_2/6	1615
S1C1/5/19H1L.1-5(_6/4_5){n}_2/6	797
S1C1/5/19H1L.1-5_2/6	92
S1C1/5/19H1L.1_2/4_5(_6/4_5){n}_2/6	60
S1C1/5/19H1L.1_2/4_5_2-5(_6/4_5){n}_2/6	27
S1C1/5/19H1L.5_2/6	20
S1C1/5/19H1L.1_2/6	15
S1C1/5/19H1L.1-3(_6/4_5){n}_2/6	9
S1C1/5/19H1L.1/5(_6/4_5){n}_2/6	8
S1C1/5/19H1L.1_2/4_5/3_4-5(_6/4_5){n}_2/6	7
S1C1/5/19H1L.5(_6/4_5){n}_2/6	6
S1C1/5/19H1L.3-5(_6/4_5){n}_2/6	6
S1C1/5/19H1L.1-5_6/4	6
S1C1/5/19H1L.1-4	5
S1C1/5/19H1L.1_2/4_5/1_2-4	4
S1C1/5/19H1L.1(_6/4_5){n}_2/6	4
S1C1/5/19H1L.1-5(_6/4_5){n}_2/4_5_2/6	4
S1C1/5/19H1L.1_2/4_5_2/4_5(_6/4_5){n}_2/6	4
S1C1/5/19H1L.1-2	4
S1C1/5/19H1L.1_2/4_5_2/4	3
S1C1/5/19H1L.1_2/4_5_2/4_5_2/6	3
S1C1/5/19H1L.1-2_5_2/6	3
S1C1/5/19H1L.3-5_2/6	3
S1C1/5/19H1L.1-4_5/1_2/4_5_2/6	3
S1C1/5/19H1L.1-4_5/3_4-5(_6/4_5){n}_2/6	2
S1C1/5/19H1L.1-4_S1C16H1L.5(_6/4_5){n}_2/6	2
S1C1/5/19H1L.1-6	2
S1C1/5/19H1L.1_2/4_S1CMH3d.1_2/6	2
S1C1/5/19H1L.1-5_4-5_2/6	2
S1C1/5/19H1L.1-5(_6/4_5){n}_2/4_5(_6/4_5){n}_2/6	2
S1C1/5/19H1L.1_2/4_5(_6/4_5){n}_4-5_2/6	2
S1C1/5/19H1L.1-2_5(_6/4_5){n}-6	2
S1C1/5/19H1L.1-3_6	2
S1C1/5/19H1L.2-5(_6/4_5){n}_2/6	1
S1C1/5/19H1L.1_2/4_5/1_2-5(_6/4_5){n}_2/6	1
S1C1/5/19H1L.1_2/4_5_2-5_2/6	1
S1C1/5/19H1L.3/1_2/4_5/3_4-5(_6/4_5){n}_2/6	1
S1C1/5/19H1L.1_2/4_5/3_4-6	1
S1C1/5/19H1L.S1CMH3d.1_2/6	1
S1C1/5/19H1L.1-5(_6/4_5){n}_4-5(_6/4_5){n}_2/6	1
S1C1/5/19H1L.1_2/4_S1C16H1L.5_2/6	1
S1C1/5/19H1L.1-5_2/4_5_2/6	1
S1C1/5/19H1L.1_2/4	1
S1C1/5/19H1L.1-5_4-5(_6/4_5){n}_2/6	1
S1C1/5/19H1L.1_2/4_5-6	1
S1C1/5/19H1L.1-3_2/4_5_2/6	1
S1C1/5/19H1L.1/5_2/6	1
S1C1/5/19H1L.1-5(_6/4_5){n}_6/4	1
S1C1/5/19H1L.1_2/4_5_2	1
S1C1/5/19H1L.1/3_4-5(_6/4_5){n}_2/6	1
S1C1/5/19H1L.1_2/4_5(_6/4_5){n}_2/4_5_2/6	1
S1C1/5/19H1L.5_2/4_3_S1C16H1L.10_3-5_S1C16H1L.10_3_S1C16H1L.4_5(_6/4_5){n}_2/6	1
S1C1/5/19H1L.1-5(_6/4_5){n}_2-3_S1C16H1L.10_3-5_S1C16H1L.10_3_S1C16H1L.4_5(_6/4_5){n}_S1C16H1L.4_5/1_2-5_S1C16H1L.10	1
chr6:58286938-61058622
total	955
S01C6H1L.1-18	651
S01C6H1L.1-12_16-18	279
S01C6H1L.1-11_14-18	11
S01C6H1L.1-14_18	4
S01C6H1L.1-10_5-11_14-18	2
S01C6H1L.1-13_17-18	2
S01C6H1L.1_15-18	1
S01C6H1L.1-12_15-18	1
S01C6H1L.1-17_11-12_16-18	1
S01C6H1L.1-8_15-18	1
S01C6H1L.1-12_16-17_15-18	1
S01C6H1L.1-15	1
chr7:60414369-63714494
total	3175
S1C7H1L.1-6	2949
S1C7H1L.1-2_5-6	36
S1C7H1L.1-5_2-6	32
S1C7H1L.1-4_3_2-6	28
S1C7H1L.1_4-6	23
S1C7H1L.1-3_6	20
S1C7H1L.1-3_2-6	13
S1C7H1L.1_6	7
S1C7H1L.1-3_2-4_3_2-6	6
S1C7H1L.1-4_3-6	5
S1C7H1L.1-4_S1CMH3d.1_2-6	5
S1C7H1L.1-4_3_2-4_3_2-6	5
S1C7H1L.1-4_3_2-5_2-6	4
S1C7H1L.1_S1CMH3d.2_3_2-6	3
S1C7H1L.1-5_2-4_3-5_2-6	3
S1C7H1L.3_2-6	3
S1C7H1L.1-3_2_5-6	3
S1C7H1L.1_S1CMH3d.2	2
S1C7H1L.1-2	2
S1C7H1L.1-4_S1CMH3d.1_2-4_6	2
S1C7H1L.1_4_3-6	1
S1C7H1L.1_S1CMH3d.2_5-6	1
S1C7H1L.1-2_5_4_3-6	1
S1C7H1L.1-4_3_2_5-6	1
S1C7H1L.1-4_3_2-3_S1CMH3d.2_3_2-6	1
S1C7H1L.1_S1CMH3d.2_3_2-3_6	1
S1C7H1L.1-3_2-4_3_2-3_S1CMH3d.2	1
S1C7H1L.1-4_3_2-3_S1CMH3d.2	1
S1C7H1L.1-4_6	1
S1C7H1L.1-4_3-5_2-6	1
S1C7H1L.1-2_6	1
S1C7H1L.1-4_S1CMH3d.1_2-4_3_2-6	1
S1C7H1L.1-4_3_2-4_3-6	1
S1C7H1L.1-4_3_2-3_2-6	1
S1C7H1L.1_4_3_2-6	1
S1C7H1L.1-4_3_2-4_3_2-5_2-6	1
S1C7H1L.1-4_3_2-4_3-4_3_2-6	1
S1C7H1L.1-2_S1CMH3d.1_2-4_3_2-6	1
S1C7H1L.1-4_S1CMH3d.1_2_5-6	1
S1C7H1L.1-5_4_S1CMH3d.1_2-6	1
S1C7H1L.1-5_2-5_2-6	1
S1C7H1L.1_4-5_2-6	1
S1C7H1L.1-4_3-4_3-6	1
S1C7H1L.1	1
chr8:44215829-46325076
total	1519
S2C8H1L.1-7	643
S2C8H1L.1-3_4/7_8-11	585
S2C8H1L.1-11	257
S2C8H1L.1-3_5-7	13
S2C8H1L.1-6_4/7_8-11	5
S2C8H1L.1-3	2
S2C8H1L.1-4_4-11	2
S2C8H1L.1_11	2
S2C8H1L.1-3_4/7	2
S2C8H1L.5-11	1
S2C8H1L.1-7_10-11	1
S2C8H1L.1-7_8/1_2-7	1
S2C8H1L.1-3_9-11	1
S2C8H1L.1-2_3/6_7	1
S2C8H1L.1-5_6/7s	1
S2C8H1L.1-4_9-11	1
S2C8H1L.1-8_11/9_10_11/9_10-11	1
chr9:44951767-47582587
total	3019
S2C9H1L.1-2_6-7	1135
S2C9H1L.1-7	1035
S2C9H1L.1-3_7	625
S2C9H1L.5-7	44
S2C9H1L.1-4	31
S2C9H1L.1-2_3/6_7	26
S2C9H1L.1-2_6_S2C18H2-D.7_3-7	17
S2C9H1L.1-2_S2C4H1L.14_6-7	14
S2C9H1L.1-5_3/6_7	14
S2C9H1L.1-2_S5C1H6d.1_3_7	11
S2C9H1L.1-2_6_S02CMH2d.1_4	10
S2C9H1L.1-5_3-7	5
S2C9H1L.1_S2C18H2-D.7_3/6_7	4
S2C9H1L.1-2	3
S2C9H1L.1-3_6-7	3
S2C9H1L.1-6_4-5_3-7	3
S2C9H1L.1_7	2
S2C9H1L.3-7	2
S2C9H1L.S2C13/21H1L.7_2_6-7	2
S2C9H1L.1-2_5-7	2
S2C9H1L.1-4_5/1_7	2
S2C9H1L.1-6_4-5_3-4_S2C4H1L.19_6-7	2
S2C9H1L.1-6_2_6-7	2
S2C9H1L.1-4_6-7	2
S2C9H1L.6-7	1
S2C9H1L.1-3_5-7	1
S2C9H1L.1-2_3/6_S5C1H6d.2_2_6-7	1
S2C9H1L.1-2_6_S02CMH2d.1_7	1
S2C9H1L.1-2_6_S2C18H2-D.7_3_7	1
S2C9H1L.5-6_S5C1H6d.2_7	1
S2C9H1L.1-6_S2C20H5d.1_6-7	1
S2C9H1L.1-2_S5C1H6d.1_3-7	1
S2C9H1L.1/4	1
S2C9H1L.1-2_S2C4H1L.19_3_7	1
S2C9H1L.1-6_S2C18H2-D.7_3-7	1
S2C9H1L.3_7	1
S2C9H1L.1-4_3-6_S2C18H2-D.7_3-7	1
S2C9H1L.1-5_5-7	1
S2C9H1L.1-6_4-7	1
S2C9H1L.1-2_3/6_3-7	1
S2C9H1L.1-3_2-3_7	1
S2C9H1L.1-6_4-5_5-7	1
S2C9H1L.1-5_3-4_S2C4H1L.19_S5C1H6d.1	1
S2C9H1L.1-6_S02CMH2d.1_3-5_3/6_7	1
S2C9H1L.5-6_4-7	1
S2C9H1L.5_3-7	1
S2C9H1L.1-2_6_6-7	1
chrX:57819764-60927026
total	1511
S3CXH1L.1-12	1475
S3CXH1L.1-7_8/10_11-12	8
S3CXH1L.1-11_7-12	8
S3CXH1L.1-9_10/11_12	5
S3CXH1L.8-12	4
S3CXH1L.1-9_10/12	3
S3CXH1L.1-3_S3C11H3d.4_5-6_S3C11H3d.7_8-12	2
S3CXH1L.1-2_3/4_5-12	1
S3CXH1L.1-2_3/10_11-12	1
S3CXH1L.1-6	1
S3CXH1L.10/12	1
S3CXH1L.1-5_7-12	1
S3CXH1L.S3C11H3d.7_8-12	1
