## Supplemental Tables for "Complete genomic and epigenetic maps of human centromeres": Table_S12.symmetry_dHORs.tsv

Chrom	Start	End	HOR	Length (bp)	Chrom. arm	Comment (manual curation)
chr2	92,297,386	92,300,286	S2CMH4d	2,900	p
chr2	95,001,211	95,013,875	S2CMH4d	12,664	q
chr3	90,571,405	90,597,544	S01CMH1d	26,139	p
chr3	96,415,517	96,423,855	S01CMH1d	8,338	q
chr7	58,267,144	58,272,937	S5C1qH5d	5,793	p
chr7	63,724,524	63,729,463	S5C1qH5d	4,939	q
chr8	44,217,692	44,243,540	S01CMH1d	25,848	p
chr8	46,325,077	46,350,585	S01CMH1d	25,508	q
chr9	42,412,263	42,415,266	S2CMH4d	3,003	p
chr9	42,421,712	42,432,455	S02CMH2d	10,743	p
chr9	47,585,309	47,589,737	S02CMH2d	4,428	q
chr9	77,279,907	77,282,908	S2CMH4d	3,001	q
chr10	39,617,046	39,624,964	S01CMH1d	7,918	p
chr10	39,624,969	39,633,784	S1CMH3d	8,815	p
chr10	41,926,229	41,932,165	S1CMH3d	5,936	q
chr10	42,049,578	42,058,889	S01CMH1d	9,311	q
chr11	51,020,977	51,023,359	S3C11H3d	2,382	p
chr11	54,478,643	54,487,966	S3C11H3d	9,323	q
chr12	34,555,152	34,556,854	S5C1qH5d	1,702	p
chr12	34,579,228	34,589,257	S01C12H3d	10,029	p
chr12	34,589,259	34,593,484	S1CMH3d	4,225	p
chr12	37,202,481	37,221,395	S1CMH3d	18,914	q
chr12	37,221,708	37,229,720	S01C12H3d	8,012	q
chr12	37,229,722	37,369,840	S5C1qH5d	140,118	q
chr14	10,125,242	10,128,468	S02CMH2d	3,226	p
chr14	10,129,665	10,132,909	S2CMH4d	3,244	p
chr14	12,766,096	12,781,832	S2CMH4d	15,736	q
chr14	12,781,834	12,785,066	S02CMH2d	3,232	q
chr16	35,828,960	35,833,391	S2CMH4d	4,431	p
chr16	39,503,400	39,523,673	S2CMH4d	20,273	q
chr22	12,794,100	12,798,350	S02CMH2d	4,250	p
chr22	12,798,523	12,801,767	S2CMH4d	3,244	p
chr22	15,740,176	15,755,401	S2CMH4d	15,225	q
chr22	15,755,407	15,758,805	S02CMH2d	3,398	q
