## Supplemental Tables for "Complete genomic and epigenetic maps of human centromeres": Table_S17.CENPA_estimates.tsv

# Table S_Estimates of CENP-A range on each active array in the CHM13v1.0 assembly. Dips in CpG methylation commonly represent a range containing multiple CDRs, and provide approximate bounds.
chr (CENP-A)	chrS (CENP-A) (Mb)	chrE (CENP-A)(Mb)	chr (CDR)	chrS (CDR)(Mb)	chrE (CDR)(Mb)	Young HOR-hap [Y||N]	Span CENP-A (Mb)	Span CDR (Mb)	Difference (Mb)
chr1	122.5	122.8	chr1	122.7	122.9	Y	0.3	0.263	0.037
chr2	94.3	94.6	chr2	94.4	94.5	Y	0.30409	0.137729	0.166361
chr3	92.4	92.6	chr3	92.4	92.6	Y	0.22431	0.193338	0.030972
chr4	52.2	52.4	chr4	52.2	52.4	Y	0.274999	0.260214	0.014785
chr4 (minor)	50.3	50.4	chr4	50.3	50.4	N	0.039999	0.026483	0.013516
chr5	48.1	48.4	chr5	48.2	48.4	Y	0.310916	0.211678	0.099238
chr6	58.3	58.6	chr6	58.4	58.5	N	0.239999	0.152082	0.087917
chr7	60.6	60.9	chr7	60.6	60.9	Y	0.359999	0.295501	0.064498
chr8	45.7	46.0	chr8	45.8	45.9	Y	0.299999	0.132433	0.167566
chr9	45.2	45.4	chr9	45.2	45.4	Y	0.209999	0.146907	0.063092
chr10	39.8	40.3	chr10	40.0	40.2	Y	0.469999	0.239755	0.230244
chr11	52.7	53.1	chr11	52.8	53.0	Y	0.369999	0.240774	0.129225
chr12	35.2	35.6	chr12	35.2	35.5	Y	0.409999	0.28225	0.127749
chr13	16.2	16.6	chr13	16.3	16.5	Y	0.409234	0.208419	0.200815
chr14	10.5	10.8	chr14	10.6	10.8	Y	0.298592	0.195054	0.103538
chr15	17.4	17.8	chr15	17.5	17.7	Y	0.399389	0.235412	0.163977
chr16	35.9	36.2	chr16	36.1	36.2	Y	0.302379	0.092481	0.209898
chr16 (minor)	36.3	36.5	chr16	36.4	36.5	Y	0.258884	0.111991	0.146893
chr17	24.9	25.2	chr17	25.1	25.2	Y	0.310942	0.109991	0.200951
chr18	19.1	19.6	chr18	19.2	19.3	Y	0.527585	0.136568	0.391017
chr18 (minor)	17.5	17.5	chr18	0.0	0.0	Y	0.006335	0	0.006335
chr19	26.0	26.5	chr19	26.2	26.5	Y	0.502053	0.243433	0.25862
chr20	27.7	28.0	chr20	27.7	27.9	Y	0.327817	0.224927	0.10289
chr21	11.7	11.9	chr21	11.8	11.9	UNK	0.247199	0.117567	0.129632
chr22	13.0	13.2	chr22	13.1	13.1	Y	0.192776	0.053227	0.139549
chr22 (minor)	0.0	0.0	chr22	13.2	13.2	Y	0	0.042659	0
chrX	59.1	59.3	chrX	59.2	59.3	Y	0.252747	0.075218	0.177529
